# Tardigrade community microbiomes in North American orchards include putative endosymbionts and plant pathogens

**DOI:** 10.1101/2022.01.28.478239

**Authors:** Laura E. Tibbs-Cortes, Bienvenido W. Tibbs-Cortes, Stephan Schmitz-Esser

## Abstract

The microbiome of tardigrades, a phylum of microscopic animals best known for their ability to survive extreme conditions, is poorly studied worldwide and completely unknown in North America. An improved understanding of tardigrade-associated bacteria is particularly important because tardigrades have been shown to act as vectors of the plant pathogen *Xanthomonas campestris* in the laboratory. However, the potential role of tardigrades as reservoirs and vectors of phytopathogens has not been investigated further. This study analyzed the microbiota of tardigrades from six apple orchards in central Iowa, USA, and is the first analysis of the microbiota of North American tardigrades. It is also the first ever study of the tardigrade microbiome in an agricultural setting. We utilized 16S rRNA gene amplicon sequencing to characterize the tardigrade community microbiome across four contrasts: location, substrate type (moss or lichen), collection year, and tardigrades versus their substrate. Alpha diversity of the tardigrade community microbiome differed significantly by location and year of collection but not by substrate type. Our work also corroborated earlier findings, demonstrating that tardigrades harbor a distinct microbiota from their environment. We also identified tardigrade-associated taxa that belong to genera known to contain phytopathogens (*Pseudomonas, Ralstonia*, and the *Pantoea/Erwinia* complex). Finally, we observed members of the genera *Rickettsia* and *Wolbachia* in the tardigrade microbiome; because these are obligate intracellular genera, we consider these taxa to be putative endosymbionts of tardigrades. These results suggest the presence of putative endosymbionts and phytopathogens in the microbiota of wild tardigrades in North America.
