## Supplementary material for "Tardigrade community microbiomes in North American orchards include putative endosymbionts and plant pathogens": Table S6

### Sheet: TableS6
	Lichen	Moss
Otu000001	0.0482869	0.0307423
Otu000002	0.0978087	0.0104574
Otu000004	0.00199716	6.22457e-12
Otu000008	0.0112664	0.00959917
Otu000010	0.0231982	0.142021
Otu000012	5.79762e-06	1.10344e-05
Otu000013	0.0309875	0.0484072
Otu000016	1.1571e-05	0.0112684
Otu000018	5.78803e-06	7.57532e-06
Otu000019	5.79735e-06	3.02975e-05
Otu000020	0.0122548	0.020843
Otu000022	0.0123928	0.00405087
Otu000025	0.000155745	2.2726e-05
Otu000028	0.00294669	0.00172983
Otu000031	0.0162713	0.0148461
Otu000033	0.00151311	0.00191038
Otu000036	0.0227011	0.0432741
Otu000037	0.00162134	0.000908037
Otu000039	0.0460887	0.0130654
Otu000040	0.00465091	7.57533e-06
Otu000043	0.00160979	9.04229e-12
Otu000044	0.0102426	0.0140462
Otu000045	2.61521e-13	0.0057003
Otu000046	0.000104033	8.09011e-13
Otu000047	0.00120656	7.57533e-06
Otu000049	1.01536e-12	0.0010473
Otu000050	0.00017199	5.7464e-05
Otu000052	5.7855e-06	1.20553e-15
Otu000053	0.00932884	2.88948e-12
Otu000054	1.10881e-13	7.57532e-06
Otu000056	0.00619781	0.00144716
Otu000057	0.000713418	1.51511e-05
Otu000058	5.7855e-06	1.20553e-15
Otu000062	0.00241126	1.97744e-11
Otu000065	5.83095e-06	1.17283e-14
Otu000070	0.000625791	2.98512e-12
Otu000071	1.10881e-13	7.57532e-06
Otu000073	0.00287358	7.57532e-06
Otu000074	7.03998e-06	3.25082e-15
Otu000075	0.00893375	0.000321909
Otu000078	3.38564e-14	1.10344e-05
Otu000081	5.7855e-06	1.20553e-15
Otu000086	0.00975437	0.00156651
Otu000087	4.47382e-12	7.57532e-06
Otu000089	0.013196	0.00319979
Otu000090	1.1571e-05	1.10328e-05
Otu000092	0.0030064	0.00113669
Otu000094	0.00148692	0.0103412
Otu000100	8.41357e-05	0.00121773
Otu000101	1.16009e-05	8.43538e-15
Otu000102	1.7801e-05	1.74442e-05
Otu000105	1.10881e-13	7.57532e-06
Otu000106	0.000604695	7.57533e-06
Otu000107	0.0230689	9.07617e-12
Otu000108	5.7855e-06	0.0103888
Otu000109	1.1571e-05	2.18022e-16
Otu000110	0.0101451	0.0193972
Otu000112	0.000326257	0.00685177
Otu000115	0.00106873	1.653e-12
Otu000116	4.47382e-12	7.57532e-06
Otu000117	1.38183e-05	1.55557e-12
Otu000120	0.0187404	0.00441479
Otu000122	0.00372567	1.37569e-12
Otu000127	2.66439e-12	0.00951693
Otu000128	0.00325462	0.00206084
Otu000129	5.83095e-06	1.17283e-14
Otu000130	1.68961e-05	0.0014205
Otu000138	5.83165e-06	9.40052e-15
Otu000142	7.03998e-06	3.25082e-15
Otu000143	0.0156848	1.35495e-12
Otu000144	2.33206e-12	0.00536754
Otu000147	7.03998e-06	3.25082e-15
Otu000156	5.83095e-06	1.17283e-14
Otu000158	1.1571e-05	1.73177e-05
Otu000162	3.15534e-13	0.0020034
Otu000163	0.00385085	2.67143e-05
Otu000165	1.23382e-13	0.000136619
Otu000169	0.00250875	2.07229e-12
Otu000173	0.000958617	0.0122255
Otu000174	3.75587e-14	1.04778e-05
Otu000175	0.000894448	3.36579e-12
Otu000176	5.7855e-06	7.6114e-06
Otu000178	0.000411127	5.88622e-12
Otu000179	0.00251336	2.73739e-12
Otu000182	2.51649e-13	0.00154171
Otu000186	5.7855e-06	1.20553e-15
Otu000187	0.000647146	2.54429e-12
Otu000192	0.00368894	0.00581531
Otu000196	0.00319328	6.21096e-12
Otu000198	0.00443531	2.01954e-05
Otu000199	5.83095e-06	1.17283e-14
Otu000200	0.000183798	1.10344e-05
Otu000204	5.7855e-06	1.64687e-05
Otu000205	0.00017265	2.71628e-10
Otu000206	0.00242893	0.0017433
Otu000208	6.492e-12	0.00448024
Otu000217	1.34883e-05	1.49529e-12
Otu000219	0.00139182	7.89418e-12
Otu000221	0.00448423	3.68221e-12
Otu000222	0.00237226	2.86574e-12
Otu000225	0.00818568	0.00482264
Otu000231	7.03998e-06	3.25082e-15
Otu000234	0.00678944	0.000820473
Otu000235	0.000500268	0.00271111
Otu000237	2.69814e-14	1.74442e-05
Otu000238	0.00258489	2.89332e-12
Otu000240	0.0114167	0.000400689
Otu000243	5.83165e-06	9.40052e-15
Otu000245	5.7855e-06	0.000670281
Otu000248	1.93494e-05	2.44604e-12
Otu000252	8.49276e-15	7.61178e-06
Otu000261	0.00492671	0.000265807
Otu000262	0.00349773	2.70889e-12
Otu000271	4.47382e-12	7.57532e-06
Otu000272	0.00435871	1.74442e-05
Otu000273	4.47382e-12	7.57532e-06
Otu000274	0.00170125	7.50021e-12
Otu000275	1.38545e-13	0.000455283
Otu000276	1.29864e-13	0.000117353
Otu000279	2.64843e-13	0.00396992
Otu000284	0.00573772	0.00821455
Otu000287	4.78322e-05	9.35992e-13
Otu000294	3.43127e-14	1.80776e-05
Otu000295	0.000136601	9.49765e-12
Otu000296	0.000146464	1.13667e-10
Otu000298	1.73066e-05	2.42306e-15
Otu000302	3.38564e-14	1.10344e-05
Otu000306	4.47382e-12	7.57532e-06
Otu000308	0.000148004	1.89611e-10
Otu000315	5.82927e-06	7.21075e-15
Otu000318	0.00549796	1.00101e-12
Otu000320	5.7855e-06	7.91623e-05
Otu000321	5.83095e-06	1.17283e-14
Otu000325	8.49276e-15	7.61178e-06
Otu000327	3.81788e-14	8.13714e-05
Otu000329	5.63523e-13	0.00813574
Otu000344	0.000169085	1.83172e-10
Otu000351	0.000107133	1.30645e-11
Otu000360	0.00712274	3.70438e-11
Otu000369	0.00252243	2.73534e-12
Otu000370	0.000636305	1.69954e-11
Otu000374	0.0001896	1.08724e-10
Otu000376	0.00255709	0.00052699
Otu000383	0.00130228	7.08048e-12
Otu000385	3.14058e-13	0.00144438
Otu000390	0.00263083	0.000446883
Otu000391	0.00181546	1.81644e-12
Otu000393	0.00311712	0.000368993
Otu000403	0.00604201	1.1291e-12
Otu000404	3.38564e-14	1.10344e-05
Otu000406	0.000684381	7.57532e-06
Otu000408	5.83165e-06	9.40052e-15
Otu000409	0.000409013	5.98671e-12
Otu000410	3.69976e-13	0.00405879
Otu000414	5.79767e-06	2.37393e-18
Otu000418	2.03142e-05	1.08505e-05
Otu000422	5.83165e-06	9.40052e-15
Otu000423	5.83095e-06	1.17283e-14
Otu000425	3.77804e-14	1.08505e-05
Otu000427	4.03429e-05	4.94567e-12
Otu000435	8.54033e-05	6.50437e-11
Otu000437	3.77804e-14	1.08505e-05
Otu000438	0.00749143	0.00155299
Otu000448	5.78793e-06	9.48685e-16
Otu000453	5.02973e-13	0.00405201
Otu000460	0.000195367	9.67459e-11
Otu000468	0.00254222	2.08249e-12
Otu000477	5.83165e-06	9.40052e-15
Otu000481	4.47382e-12	7.57532e-06
Otu000485	0.00794191	2.86553e-12
Otu000491	5.83095e-06	1.17283e-14
Otu000494	0.00804266	2.54126e-11
Otu000498	0.000475785	6.06508e-12
Otu000499	0.00211676	1.66169e-12
Otu000512	6.20819e-06	7.57523e-06
Otu000517	0.00227444	2.48055e-12
Otu000524	1.0838e-05	0.000617763
Otu000528	3.97886e-13	0.0031866
Otu000531	1.36999e-12	0.0150466
Otu000534	0.00267177	4.26026e-12
Otu000541	4.47382e-12	7.57532e-06
Otu000548	5.80269e-06	6.20655e-15
Otu000552	0.00790991	2.21778e-12
Otu000553	2.63921e-12	0.00944747
Otu000556	9.43994e-05	6.39539e-13
Otu000565	4.87412e-13	0.00404039
Otu000566	2.04306e-05	1.55305e-12
Otu000571	0.00563915	1.3956e-12
Otu000577	8.1983e-13	0.00212303
Otu000596	0.00730869	1.02396e-12
Otu000613	0.00470661	3.4729e-12
Otu000616	3.38564e-14	1.10344e-05
Otu000617	8.49276e-15	7.61178e-06
Otu000620	0.00262484	5.1322e-12
Otu000622	5.80269e-06	6.20655e-15
Otu000626	7.81415e-05	7.46146e-14
Otu000628	0.00631403	1.07369e-12
Otu000630	0.00296701	5.30435e-13
Otu000635	7.03998e-06	3.25082e-15
Otu000637	0.000117901	3.09127e-12
Otu000641	5.83095e-06	1.17283e-14
Otu000643	3.38564e-14	1.10344e-05
Otu000650	3.32325e-13	0.000264754
Otu000659	4.47382e-12	7.57532e-06
Otu000660	2.71985e-13	0.000771195
Otu000661	4.1312e-13	0.00188197
Otu000667	3.77804e-14	1.08505e-05
Otu000671	0.00635397	3.85935e-12
Otu000672	4.47382e-12	7.57532e-06
Otu000673	5.80269e-06	6.20655e-15
Otu000676	0.000136295	1.47828e-11
Otu000696	9.29891e-13	0.00824437
Otu000697	7.31469e-05	5.76028e-12
Otu000698	3.38564e-14	1.10344e-05
Otu000701	5.7855e-06	1.04763e-05
Otu000703	5.79171e-06	7.57542e-06
Otu000707	5.82927e-06	7.21075e-15
Otu000709	0.00358363	0.00203937
Otu000710	5.30819e-14	7.57533e-06
Otu000715	9.03893e-13	0.00783835
Otu000734	0.00689543	4.81327e-12
Otu000735	1.31433e-12	0.00884468
Otu000736	2.31714e-12	0.00582598
Otu000737	0.00347237	9.67925e-12
Otu000746	0.00694309	4.36855e-12
Otu000752	5.80269e-06	6.20655e-15
Otu000771	2.69814e-14	1.74442e-05
Otu000772	3.38564e-14	1.10344e-05
Otu000775	0.000364794	3.74098e-11
Otu000781	8.77889e-13	0.007289
Otu000789	1.10881e-13	7.57532e-06
Otu000794	0.000674491	8.76202e-12
Otu000796	5.83095e-06	1.17283e-14
Otu000802	1.1571e-05	0.00702251
Otu000804	4.90961e-13	0.00122949
Otu000805	8.30525e-13	0.00104111
Otu000808	0.000249297	2.63242e-13
Otu000815	0.00306206	1.36033e-12
Otu000818	3.75587e-14	1.04778e-05
Otu000822	0.00367665	6.66983e-13
Otu000823	2.82466e-05	3.24043e-12
Otu000832	5.83095e-06	1.17283e-14
Otu000836	0.00473648	4.75724e-13
Otu000840	5.83165e-06	9.40052e-15
Otu000842	0.00216497	0.00109273
Otu000847	4.91585e-05	1.88837e-12
Otu000848	1.44987e-12	0.0165399
Otu000857	2.04296e-13	0.000202169
Otu000861	1.66047e-13	2.01954e-05
Otu000866	0.00814611	5.00163e-13
Otu000867	9.83576e-13	0.0024997
Otu000873	1.96025e-13	0.000635701
Otu000878	2.98893e-05	6.38877e-12
Otu000881	2.50929e-05	1.71238e-11
Otu000882	3.77804e-14	1.08505e-05
Otu000883	0.00292022	1.3226e-12
Otu000885	0.0036125	9.64607e-12
Otu000891	0.00516778	7.41581e-13
Otu000905	0.00593556	2.09539e-12
Otu000907	0.00576518	1.78742e-12
Otu000916	4.03072e-13	0.0093539
Otu000922	0.00232321	3.07424e-12
Otu000923	2.48936e-14	4.07515e-05
Otu000928	8.75693e-13	0.00674985
Otu000937	4.47382e-12	7.57532e-06
Otu000943	5.78793e-06	9.48685e-16
Otu000950	0.00748809	2.92279e-12
Otu000965	1.13487e-12	0.00995109
Otu000981	0.000380958	9.77067e-12
Otu000982	9.4493e-13	0.0047073
Otu000984	7.02066e-06	3.2154e-15
Otu000993	5.82927e-06	7.21075e-15
Otu000996	0.000163047	2.8014e-10
Otu001012	0.00202222	2.23841e-11
Otu001014	2.81185e-05	1.87637e-11
Otu001024	4.47382e-12	7.57532e-06
Otu001025	4.47382e-12	7.57532e-06
Otu001031	0.000442893	9.97035e-13
Otu001034	7.03998e-06	3.25082e-15
Otu001037	0.000116794	0.000232892
Otu001040	1.07842e-14	1.64707e-05
Otu001047	5.82927e-06	7.21075e-15
Otu001052	0.00299873	2.83855e-05
Otu001056	5.80269e-06	6.20655e-15
Otu001060	0.000221213	0.000487606
Otu001079	5.78793e-06	9.48685e-16
Otu001080	2.01359e-13	0.00199507
Otu001082	5.78793e-06	9.48685e-16
Otu001104	5.83095e-06	1.17283e-14
Otu001105	1.13087e-12	0.00409907
Otu001118	1.12343e-12	0.00560228
Otu001122	5.7855e-06	1.20553e-15
Otu001127	1.00385e-12	6.82063e-05
Otu001131	4.88748e-14	4.27667e-05
Otu001133	0.00416356	9.28525e-13
Otu001141	1.33259e-13	0.000124557
Otu001143	5.83165e-06	9.40052e-15
Otu001149	0.00357167	8.34504e-12
Otu001150	1.07842e-14	1.64707e-05
Otu001154	5.83095e-06	1.17283e-14
Otu001156	7.03998e-06	3.25082e-15
Otu001163	5.83165e-06	9.40052e-15
Otu001164	3.74265e-13	0.00395146
Otu001166	3.79202e-13	0.00394284
Otu001169	3.54142e-14	4.09033e-05
Otu001171	0.00018915	4.29928e-13
Otu001177	3.72916e-13	0.00390399
Otu001179	0.00263496	2.28738e-12
Otu001182	4.88684e-13	0.000214043
Otu001190	3.38564e-14	1.10344e-05
Otu001215	1.24701e-13	2.54806e-05
Otu001220	0.000601049	8.68458e-12
Otu001227	1.07842e-14	1.64707e-05
Otu001232	0.000962111	4.50984e-12
Otu001249	0.00445441	1.03544e-12
Otu001258	6.93122e-13	0.00656785
Otu001267	3.82289e-05	0.000151626
Otu001268	0.000253879	2.52146e-13
Otu001271	5.79767e-06	2.37393e-18
Otu001276	3.88505e-13	0.00355406
Otu001285	5.80269e-06	6.20655e-15
Otu001286	5.7855e-06	1.20553e-15
Otu001312	5.83095e-06	1.17283e-14
Otu001318	0.00219738	1.61278e-12
Otu001320	4.47382e-12	7.57532e-06
Otu001333	5.7855e-06	0.000354233
Otu001337	6.78968e-05	3.07491e-05
Otu001340	1.63659e-12	0.00791221
Otu001349	0.0027785	3.41813e-12
Otu001355	5.83095e-06	1.17283e-14
Otu001376	0.00147583	1.30894e-12
Otu001387	5.79767e-06	2.37393e-18
Otu001392	1.15761e-05	7.57533e-06
Otu001399	0.000139322	3.82192e-12
Otu001434	1.43124e-12	0.00701352
Otu001435	1.45913e-12	0.00728659
Otu001448	9.56703e-05	0.000328886
Otu001451	2.53775e-13	0.000893246
Otu001454	6.12284e-13	0.00112312
Otu001457	4.47382e-12	7.57532e-06
Otu001465	5.83165e-06	9.40052e-15
Otu001467	1.88596e-13	0.000660239
Otu001471	5.82927e-06	7.21075e-15
Otu001486	7.81415e-05	0.00115042
Otu001490	1.80682e-12	0.00705749
Otu001501	2.03142e-05	3.45159e-11
Otu001516	0.0049856	3.84528e-12
Otu001517	3.19809e-14	6.87676e-05
Otu001521	0.000309077	0.000281593
Otu001525	0.00059917	3.35537e-12
Otu001529	0.00445316	7.23517e-12
Otu001538	5.79753e-06	0.00102796
Otu001550	7.09535e-13	0.00371239
Otu001556	4.57116e-14	0.00122168
Otu001558	5.83165e-06	9.40052e-15
Otu001561	0.00362548	1.37735e-12
Otu001577	6.83876e-13	0.00684843
Otu001580	5.00246e-13	0.00407715
Otu001605	8.2506e-13	0.0018746
Otu001619	3.77804e-14	1.08505e-05
Otu001620	5.88725e-13	0.005164
Otu001626	4.78322e-05	9.35992e-13
Otu001627	0.000544438	2.74146e-12
Otu001633	5.83095e-06	1.17283e-14
Otu001635	0.00212657	2.98352e-12
Otu001643	0.000148004	1.89611e-10
Otu001646	0.00335789	1.38669e-12
Otu001648	2.25844e-13	0.000161923
Otu001661	0.000879096	1.09295e-12
Otu001669	7.03998e-06	3.25082e-15
Otu001672	2.24721e-12	0.00942329
Otu001685	0.00305697	5.18165e-13
Otu001689	3.77804e-14	1.08505e-05
Otu001698	1.10881e-13	7.57532e-06
Otu001702	7.83412e-13	0.00919891
Otu001704	7.8538e-13	0.00918561
Otu001710	4.47382e-12	7.57532e-06
Otu001712	0.000420167	6.42134e-12
Otu001731	5.30819e-14	7.57533e-06
Otu001739	0.000450347	1.17633e-12
Otu001740	0.00248044	2.00253e-12
Otu001741	2.69814e-14	1.74442e-05
Otu001748	5.78793e-06	9.48685e-16
Otu001750	8.77831e-13	0.000919471
Otu001755	0.00037789	1.12638e-11
Otu001763	5.83095e-06	1.17283e-14
Otu001771	4.66902e-13	0.00340887
Otu001790	0.00410734	1.42485e-12
Otu001807	4.47382e-12	7.57532e-06
Otu001810	0.000326198	6.41432e-12
Otu001815	4.47382e-12	7.57532e-06
Otu001819	5.5885e-13	0.00190646
Otu001825	1.982e-13	0.000986448
Otu001841	6.22897e-13	0.00533563
Otu001848	2.36986e-13	2.67143e-05
Otu001856	0.00153786	8.66419e-12
Otu001860	0.00399261	1.43198e-12
Otu001864	7.10405e-13	0.00613637
Otu001867	2.69814e-14	1.74442e-05
Otu001870	2.98893e-05	6.38877e-12
Otu001874	0.000105779	8.14846e-11
Otu001883	1.02041e-12	0.00228937
Otu001892	0.00359127	1.42426e-12
Otu001896	1.06655e-13	5.61154e-05
Otu001905	6.30918e-13	0.00537751
Otu001916	1.11972e-12	0.00308915
Otu001918	5.78793e-06	9.48685e-16
Otu001924	0.00229784	3.37039e-12
Otu001928	0.000405792	1.01836e-12
Otu001935	0.00375044	1.42567e-12
Otu001936	4.15218e-13	0.000641129
Otu001937	6.32786e-13	0.00541002
Otu001939	0.00196331	1.13311e-12
Otu001976	2.9601e-13	0.00182036
Otu001997	2.24074e-12	8.19728e-05
Otu002010	5.78793e-06	9.48685e-16
Otu002017	5.83165e-06	9.40052e-15
Otu002033	5.80269e-06	6.20655e-15
Otu002036	2.03142e-05	3.45159e-11
Otu002049	0.00348637	1.42869e-12
Otu002079	1.08665e-12	0.0027715
Otu002099	0.0012964	9.00593e-12
Otu002115	3.95128e-05	1.79285e-11
Otu002126	3.00707e-13	0.00176673
Otu002134	5.83095e-06	1.17283e-14
Otu002143	5.79767e-06	2.37393e-18
Otu002157	0.00169739	1.18974e-11
Otu002161	5.97709e-14	2.3827e-05
Otu002165	0.00222746	1.53868e-12
Otu002173	0.00322513	5.27192e-13
Otu002212	1.29864e-13	0.000117353
Otu002222	5.82927e-06	7.21075e-15
Otu002231	5.80269e-06	6.20655e-15
Otu002234	4.09268e-13	0.00179552
Otu002246	0.000164528	1.44002e-10
Otu002263	0.000990634	1.72606e-12
Otu002268	1.80884e-05	2.21215e-12
Otu002280	5.30819e-14	7.57533e-06
Otu002295	0.000146787	1.50867e-11
Otu002323	0.00014016	9.52459e-12
Otu002338	0.000136667	1.1976e-10
Otu002348	0.00169801	1.47812e-12
Otu002358	0.00149425	2.41614e-12
Otu002359	0.00144455	1.32479e-12
Otu002360	4.86453e-13	0.00130131
Otu002365	0.00199866	1.66971e-12
Otu002366	3.38564e-14	1.10344e-05
Otu002370	6.53996e-05	1.2389e-12
Otu002375	0.000380026	5.98181e-12
Otu002379	5.83095e-06	1.17283e-14
Otu002404	5.7855e-06	4.00532e-05
Otu002405	2.77694e-05	0.000219852
Otu002410	5.83095e-06	1.17283e-14
Otu002429	0.00158438	1.55969e-12
Otu002442	0.00101384	9.8316e-13
Otu002464	7.10269e-13	0.00381382
Otu002471	7.09039e-13	0.0037902
Otu002475	1.0838e-05	4.36825e-05
Otu002501	8.49276e-15	7.61178e-06
Otu002504	4.77104e-13	0.00145926
Otu002531	5.83095e-06	1.17283e-14
Otu002552	5.82927e-06	7.21075e-15
Otu002591	0.00238519	2.4268e-12
Otu002603	5.36992e-12	0.00556102
Otu002620	5.74112e-13	0.00195447
Otu002625	5.83095e-06	1.17283e-14
Otu002631	7.6968e-14	0.00011395
Otu002644	5.83165e-06	9.40052e-15
Otu002645	5.82927e-06	7.21075e-15
Otu002654	6.60754e-13	0.00198504
Otu002694	0.000566135	3.33819e-12
Otu002697	0.000123321	2.53979e-12
Otu002698	0.000777623	4.71719e-13
Otu002699	1.84664e-13	0.00262383
Otu002712	0.00084325	1.4718e-12
Otu002726	0.00236743	2.77279e-12
Otu002742	5.79767e-06	2.37393e-18
Otu002743	2.61286e-13	0.00297045
Otu002757	9.64897e-14	0.0025409
Otu002793	6.14714e-13	0.00113838
Otu002820	3.38564e-14	1.10344e-05
Otu002827	0.00223849	2.91328e-12
Otu002840	5.86334e-14	2.76356e-05
Otu002846	5.70056e-05	2.01042e-05
Otu002861	3.43127e-14	1.80776e-05
Otu002879	1.04037e-13	0.000149492
Otu002937	2.62014e-13	0.00282718
Otu002944	0.000978645	8.46871e-13
Otu002962	2.62125e-13	0.00279015
Otu002963	0.000294766	2.45023e-13
Otu002973	5.82927e-06	7.21075e-15
Otu002987	1.05267e-13	0.000159288
Otu002988	7.03998e-06	3.25082e-15
Otu002994	0.00192044	7.25055e-12
Otu003010	3.75587e-14	1.04778e-05
Otu003029	9.64522e-14	0.0026411
Otu003037	3.77804e-14	1.08505e-05
Otu003038	3.38564e-14	1.10344e-05
Otu003045	3.38564e-14	1.10344e-05
Otu003072	0.00129179	2.45547e-12
Otu003075	2.9538e-13	0.000943412
Otu003078	5.80269e-06	6.20655e-15
Otu003084	1.81041e-14	0.000405139
Otu003098	0.00128255	7.11339e-12
Otu003136	6.84772e-05	0.000897252
Otu003191	0.00177786	7.41292e-12
Otu003206	0.000615367	2.99446e-12
Otu003219	5.80269e-06	6.20655e-15
Otu003245	0.000125923	9.37667e-12
Otu003290	6.78968e-05	3.71963e-12
Otu003364	0.00148429	2.46396e-12
Otu003377	9.65753e-14	0.00218487
Otu003386	5.95154e-13	0.00123698
Otu003419	0.000740035	4.03036e-13
Otu003425	0.00095561	4.50312e-12
Otu003436	9.20143e-05	2.24883e-16
Otu003439	0.000184333	4.77642e-13
Otu003463	5.70056e-05	1.29694e-12
Otu003464	2.98893e-05	6.38877e-12
Otu003494	7.02066e-06	3.2154e-15
Otu003542	0.000808235	6.92391e-13
Otu003550	0.00132389	6.28614e-12
Otu003555	0.000411127	5.88622e-12
Otu003593	4.02137e-13	0.000101218
Otu003598	3.04339e-13	0.000736017
Otu003618	0.000929584	1.65482e-12
Otu003630	9.74168e-05	5.85177e-13
Otu003639	4.47382e-12	7.57532e-06
Otu003644	7.75814e-13	0.00181168
Otu003650	5.7855e-06	1.10272e-05
Otu003677	0.00110736	2.3847e-12
Otu003702	5.80269e-06	6.20655e-15
Otu003723	3.34561e-13	0.000273282
Otu003734	0.000844706	8.44449e-13
Otu003758	0.000608597	8.31839e-12
Otu003763	0.0004337	6.13682e-12
Otu003783	2.69814e-14	1.74442e-05
Otu003785	5.64529e-05	4.37843e-13
Otu003830	8.49276e-15	7.61178e-06
Otu003835	0.000391534	1.51993e-11
Otu003841	5.7855e-06	1.20553e-15
Otu003843	0.00112552	6.49155e-12
Otu003871	0.000605427	3.91726e-12
Otu003903	4.47382e-12	7.57532e-06
Otu003911	0.000607353	2.48633e-12
Otu003948	0.00108095	2.4047e-12
Otu003988	0.00105275	8.58941e-13
Otu004022	5.83095e-06	1.17283e-14
Otu004029	0.000376185	9.60818e-12
Otu004050	8.78064e-05	0.00112026
Otu004067	0.000314618	1.56241e-11
Otu004081	2.29104e-13	0.000574743
Otu004098	2.72759e-13	0.00119505
Otu004145	3.77804e-14	1.08505e-05
Otu004157	2.7231e-13	0.000808181
Otu004171	8.37796e-05	2.18677e-13
Otu004177	5.82927e-06	7.21075e-15
Otu004242	0.000447648	1.00415e-12
Otu004274	5.83095e-06	1.17283e-14
Otu004289	0.000309243	0.000249732
Otu004294	0.000238564	1.314e-11
Otu004300	5.82927e-06	7.21075e-15
Otu004309	2.15878e-12	0.00132534
Otu004335	5.80269e-06	6.20655e-15
Otu004353	5.30819e-14	7.57533e-06
Otu004375	1.15851e-05	7.57531e-06
Otu004428	2.12054e-13	0.000325517
Otu004435	2.46841e-13	0.00213195
Otu004462	3.03294e-05	0.000660302
Otu004508	8.49038e-13	0.0011889
Otu004514	4.05508e-05	1.41743e-11
Otu004585	0.000380958	1.76666e-05
Otu004589	1.1762e-13	0.000440987
Otu004621	0.000474062	0.000149673
Otu004658	1.10254e-12	0.000132946
Otu004676	0.000753134	9.01819e-12
Otu004689	3.6186e-05	5.97203e-12
Otu004697	5.82927e-06	7.21075e-15
Otu004722	0.000441132	2.17427e-12
Otu004726	2.40729e-13	1.47795e-05
Otu004766	0.00050079	2.27119e-12
Otu004778	0.000285279	2.24287e-11
Otu004876	2.69814e-14	1.74442e-05
Otu004894	8.59682e-13	0.000982135
Otu004919	0.000299661	2.25049e-11
Otu004922	5.82884e-05	1.82492e-13
Otu004956	6.66896e-05	1.74442e-05
Otu004970	1.10881e-13	7.57532e-06
Otu004988	1.93494e-05	2.44604e-12
Otu005045	7.02066e-06	3.2154e-15
Otu005170	3.77804e-14	1.08505e-05
Otu005174	3.75587e-14	1.04778e-05
Otu005197	0.000310757	7.20826e-05
Otu005212	0.000420344	1.35531e-12
Otu005221	4.88748e-14	4.27667e-05
Otu005253	2.65052e-13	0.00145832
Otu005270	4.67304e-05	1.51506e-05
Otu005301	6.44773e-14	5.00592e-05
Otu005316	1.07344e-13	0.000811918
Otu005327	2.81185e-05	1.87637e-11
Otu005363	0.000266088	8.21026e-12
Otu005385	1.91847e-13	7.2709e-05
Otu005389	3.16399e-05	1.35387e-13
Otu005422	3.39409e-05	7.57533e-06
Otu005437	5.78793e-06	9.48685e-16
Otu005492	2.71718e-13	0.00121773
Otu005590	8.49276e-15	7.61178e-06
Otu005714	2.08724e-12	0.000158872
Otu005766	5.7855e-06	7.63076e-06
Otu005820	9.32092e-06	7.57532e-06
Otu005830	0.000380026	5.98181e-12
Otu005841	0.000218034	4.12094e-13
Otu005885	3.77804e-14	1.08505e-05
Otu005947	0.00020841	4.08172e-13
Otu005989	5.80321e-05	1.31861e-12
Otu006002	0.000203596	4.20727e-13
Otu006023	7.02066e-06	3.2154e-15
Otu006045	5.71038e-05	8.15125e-13
Otu006070	0.000198782	4.26645e-13
Otu006156	7.78063e-14	0.000321362
Otu006157	8.69769e-13	0.00057524
Otu006206	9.32094e-06	2.24215e-12
Otu006247	3.65931e-14	7.71407e-05
Otu006298	1.07483e-13	8.3489e-05
Otu006340	5.79767e-06	2.37393e-18
Otu006354	5.83095e-06	1.17283e-14
Otu006391	0.000174695	1.23115e-10
Otu006401	1.07842e-14	1.64707e-05
Otu006496	6.24491e-06	0.000853813
Otu006580	0.000116794	1.28757e-11
Otu006590	0.000331611	5.96646e-12
Otu006631	1.16724e-13	0.000461372
Otu006750	0.000155408	1.24234e-11
Otu006778	5.79767e-06	2.37393e-18
Otu006832	0.000153239	5.27736e-12
Otu006856	0.00019769	5.61561e-13
Otu006866	5.83095e-06	1.17283e-14
Otu006893	0.000287503	2.35374e-13
Otu006908	1.06655e-13	5.61154e-05
Otu006936	5.80269e-06	6.20655e-15
Otu006945	5.30819e-14	7.57533e-06
Otu007048	7.02066e-06	3.2154e-15
Otu007084	0.000158884	1.44456e-10
Otu007099	0.00024414	2.68556e-13
Otu007127	0.000136107	1.26146e-11
Otu007257	7.03998e-06	3.25082e-15
Otu007293	1.04484e-13	0.00014814
Otu007316	2.20579e-12	8.67782e-05
Otu007404	1.29864e-13	0.000117353
Otu007416	5.7855e-06	1.20553e-15
Otu007439	0.000121623	1.27866e-11
Otu007492	7.69174e-14	0.000148336
Otu007502	1.10881e-13	7.57532e-06
Otu007557	4.93461e-05	9.70074e-13
Otu007668	7.00497e-14	0.000179107
Otu007694	2.82466e-05	3.24043e-12
Otu007714	4.47382e-12	7.57532e-06
Otu007719	7.00497e-14	0.000179107
Otu007731	5.78793e-06	9.48685e-16
Otu007738	1.10881e-13	7.57532e-06
Otu007778	0.000221213	1.01155e-10
Otu007779	4.47382e-12	7.57532e-06
Otu007849	1.0901e-12	7.37001e-05
Otu007865	3.777e-13	0.000354238
Otu007892	1.21294e-05	6.1706e-13
Otu007921	7.1709e-14	0.000318086
Otu007972	8.45157e-14	0.000177906
Otu008078	0.000210682	1.03278e-10
Otu008116	2.06601e-13	8.99641e-05
Otu008256	1.21294e-05	1.76666e-05
Otu008284	5.78575e-06	7.57532e-06
Otu008459	5.83095e-06	1.17283e-14
Otu008595	3.75587e-14	1.04778e-05
Otu008639	7.7583e-05	2.82255e-12
Otu008641	6.66896e-05	1.30913e-11
Otu008650	8.78064e-05	1.84557e-12
Otu008732	5.92544e-14	4.13553e-05
Otu008734	0.000126901	7.388e-11
Otu008793	5.83095e-06	1.17283e-14
Otu008822	4.47382e-12	7.57532e-06
Otu008851	0.000146464	1.13667e-10
Otu008875	3.77804e-14	1.08505e-05
Otu008940	1.10254e-12	0.000132946
Otu008991	8.37796e-05	0.00021387
Otu009029	3.18599e-13	0.000246058
Otu009170	2.69814e-14	1.74442e-05
Otu009174	0.000105008	2.09202e-12
Otu009180	7.03998e-06	3.25082e-15
Otu009206	0.000156255	1.08858e-10
Otu009224	2.69814e-14	1.74442e-05
Otu009292	4.47382e-12	7.57532e-06
Otu009299	0.000168493	3.17417e-10
Otu009434	3.30591e-14	0.00010162
Otu009451	1.21294e-05	6.1706e-13
Otu009626	6.2764e-05	8.18569e-13
Otu009645	5.83095e-06	1.17283e-14
Otu009680	7.32993e-05	4.35089e-14
Otu009706	7.55171e-14	0.000117553
Otu009744	2.04306e-05	1.55305e-12
Otu009803	4.47382e-12	7.57532e-06
Otu009824	5.30819e-14	7.57533e-06
Otu009851	1.01486e-13	0.000151707
Otu009869	5.11843e-05	6.29675e-13
Otu009942	2.36986e-13	2.67143e-05
Otu010059	3.058e-13	0.000202719
Otu010142	6.84772e-05	4.17643e-10
Otu010258	8.039e-13	7.14067e-05
Otu010294	4.35641e-05	1.38575e-11
Otu010387	4.47382e-12	7.57532e-06
Otu010514	2.11538e-05	1.34465e-16
Otu010561	0.000126864	4.68416e-11
Otu010622	9.32094e-06	2.24215e-12
Otu010817	3.70158e-05	1.3942e-11
Otu010825	6.2764e-05	8.18569e-13
Otu010846	5.88151e-05	9.50332e-13
Otu010853	5.88151e-05	9.50332e-13
Otu010870	5.83165e-06	9.40052e-15
Otu011010	4.47382e-12	7.57532e-06
Otu011014	4.05508e-05	1.41743e-11
Otu011053	5.79767e-06	2.37393e-18
Otu011104	4.03506e-05	1.18581e-11
Otu011133	2.04483e-13	9.44693e-05
Otu011201	5.82927e-06	7.21075e-15
Otu011339	2.20579e-12	8.67782e-05
Otu011362	6.63328e-13	2.78356e-05
Otu011367	7.7583e-05	2.82255e-12
Otu011432	9.81582e-14	6.27885e-05
Otu011444	1.01909e-13	0.000144789
Otu011515	4.47382e-12	7.57532e-06
Otu011553	5.39859e-05	7.02009e-13
Otu011591	5.91554e-14	2.95833e-05
Otu011593	5.83095e-06	1.17283e-14
Otu011679	4.05508e-05	1.41743e-11
Otu011700	2.20579e-12	8.67782e-05
Otu011742	7.03998e-06	3.25082e-15
Otu011833	7.7583e-05	2.82255e-12
Otu012343	0.000105008	2.09202e-12
Otu012440	1.01909e-13	0.000144789
Otu012576	7.02066e-06	3.2154e-15
Otu012607	1.85527e-13	4.2331e-05
Otu012612	3.75587e-14	1.04778e-05
