## Supplementary material for "Tardigrade community microbiomes in North American orchards include putative endosymbionts and plant pathogens": Table S8

### Sheet: Table S8
	2019	2020
Otu000001	0.106031	0.0934141
Otu000002	0.100213	0.000617576
Otu000004	0.0922652	0.00292859
Otu000008	0.0044305	0.0899979
Otu000010	0.0097066	0.00905111
Otu000012	0.0544318	3.41834e-06
Otu000013	0.00446367	0.00775693
Otu000016	5.23695e-06	0.0228437
Otu000018	0.000241369	6.83667e-06
Otu000019	2.61988e-06	1.70917e-05
Otu000020	0.00844807	0.0104295
Otu000022	0.00212676	0.0214684
Otu000025	1.54323e-05	1.0255e-05
Otu000028	0.00216825	0.00869535
Otu000029	1.69656e-13	6.83667e-06
Otu000031	0.000191172	0.00412856
Otu000033	0.00305575	0.026873
Otu000036	0.000741146	0.00011712
Otu000037	0.00282303	0.0187336
Otu000039	5.24571e-06	1.02552e-05
Otu000040	1.34579e-12	0.0115575
Otu000042	2.70724e-05	3.41834e-06
Otu000043	2.62058e-06	3.41833e-06
Otu000044	0.00357037	0.0196948
Otu000045	0.00305976	0.00106756
Otu000046	0.000136572	3.41834e-06
Otu000047	0.000582752	0.00810728
Otu000049	2.72435e-06	3.41833e-06
Otu000050	0.00153514	3.41834e-06
Otu000051	0.0183188	0.000426222
Otu000052	0.012199	0.000113477
Otu000053	0.000956025	0.00751106
Otu000054	2.61848e-06	0.000178415
Otu000056	1.57084e-05	0.00257526
Otu000057	4.67495e-06	1.0255e-05
Otu000058	5.24097e-06	3.41833e-06
Otu000059	2.61848e-06	7.61013e-06
Otu000060	1.26517e-13	0.000389787
Otu000062	0.00866384	0.00277471
Otu000064	2.61848e-06	0.000682099
Otu000065	4.89918e-13	0.000237759
Otu000067	5.2405e-06	2.81868e-15
Otu000068	2.62017e-06	1.35154e-15
Otu000070	2.62242e-06	3.41832e-06
Otu000071	2.61848e-06	0.000565553
Otu000073	0.00651749	0.00101221
Otu000074	3.43365e-06	5.66601e-16
Otu000075	0.00862015	0.00303205
Otu000078	0.00202452	0.00160438
Otu000080	2.62086e-06	3.41833e-06
Otu000081	8.596e-05	0.000215612
Otu000082	0.0126282	1.16932e-12
Otu000086	0.000399705	0.00421547
Otu000087	2.61847e-06	7.04485e-06
Otu000088	0.0122272	0.00117546
Otu000089	0.000406596	6.27473e-06
Otu000090	1.04702e-05	1.3522e-05
Otu000092	0.0043856	0.000654529
Otu000095	0.00321863	3.41834e-06
Otu000096	5.2405e-06	2.81868e-15
Otu000100	0.00756412	0.00792187
Otu000101	5.2407e-06	3.41834e-06
Otu000102	0.0058248	0.00289586
Otu000106	3.42454e-06	3.41831e-06
Otu000107	0.000371896	1.62337e-10
Otu000109	7.86103e-06	6.83666e-06
Otu000110	0.00438361	1.3584e-05
Otu000112	9.7697e-15	9.4266e-06
Otu000113	4.29915e-15	7.61872e-06
Otu000116	0.000299081	4.79367e-12
Otu000117	0.000235276	6.83667e-06
Otu000118	1.68147e-13	3.41833e-06
Otu000120	0.000310834	5.35371e-12
Otu000121	3.56565e-06	0.000945661
Otu000127	0.00195212	1.47379e-11
Otu000128	0.0036053	0.0024647
Otu000129	5.3663e-06	0.00290232
Otu000130	5.23695e-06	1.39125e-15
Otu000131	1.89831e-14	2.84649e-05
Otu000132	5.3663e-06	1.47597e-14
Otu000134	2.61848e-06	3.12641e-16
Otu000138	6.17234e-13	3.41834e-06
Otu000139	0.00996958	2.44336e-12
Otu000142	0.000536115	0.000165791
Otu000144	0.00650889	3.41834e-06
Otu000153	2.61848e-06	0.00678103
Otu000154	1.81942e-13	3.41834e-06
Otu000156	2.62017e-06	1.35154e-15
Otu000159	0.000454985	5.10236e-12
Otu000160	3.14992e-18	3.41834e-06
Otu000162	0.00760716	0.00248042
Otu000163	0.00463898	5.19494e-11
Otu000164	3.82937e-13	0.000202254
Otu000165	2.09895e-05	8.94402e-11
Otu000169	0.00119273	6.83667e-06
Otu000171	7.85543e-06	5.17283e-16
Otu000172	3.9756e-06	2.89623e-05
Otu000173	0.0046147	0.00282604
Otu000174	2.71701e-12	0.0056133
Otu000175	3.52066e-14	5.0616e-06
Otu000180	2.61848e-06	0.0104619
Otu000182	2.6202e-06	3.41833e-06
Otu000183	0.00154483	3.41834e-06
Otu000184	0.000541524	3.99942e-13
Otu000187	0.000603805	6.62085e-12
Otu000188	2.61848e-06	0.0030685
Otu000192	0.000193585	1.28294e-12
Otu000197	0.00454613	9.0861e-13
Otu000198	1.79214e-13	3.41833e-06
Otu000199	1.68147e-13	3.41833e-06
Otu000200	2.18646e-13	0.00298001
Otu000201	3.14992e-18	3.41834e-06
Otu000202	2.62593e-06	6.83804e-06
Otu000203	0.00517837	1.93857e-12
Otu000204	0.000965348	0.00135333
Otu000205	0.000423225	0.000472942
Otu000206	0.00488323	1.84996e-12
Otu000208	0.00244352	0.00060782
Otu000209	2.62031e-06	3.41833e-06
Otu000210	0.00251507	0.00271216
Otu000212	0.00198703	3.41834e-06
Otu000216	5.2405e-06	2.81868e-15
Otu000217	0.0031402	0.00400032
Otu000218	2.9411e-13	0.000478852
Otu000219	5.61695e-13	0.00603107
Otu000221	7.3757e-06	3.57647e-16
Otu000224	0.00100467	0.00423553
Otu000225	0.000834604	1.0328e-11
Otu000227	0.00291786	0.000701434
Otu000228	1.19842e-14	3.3545e-05
Otu000229	3.89184e-05	6.83667e-06
Otu000231	5.23695e-06	1.78305e-16
Otu000234	0.000470927	0.000307635
Otu000235	0.000269721	0.000682128
Otu000236	0.00233031	3.9407e-06
Otu000238	0.00760049	3.41833e-06
Otu000240	9.94618e-06	1.71693e-12
Otu000241	2.61847e-06	3.57763e-16
Otu000243	3.9712e-06	6.83667e-06
Otu000245	0.00382894	0.00227737
Otu000246	1.68147e-13	3.41833e-06
Otu000248	7.04295e-13	0.00217698
Otu000250	0.000648072	3.41834e-06
Otu000261	0.00160627	6.83667e-06
Otu000262	0.00478757	0.00134083
Otu000263	1.70367e-13	3.41834e-06
Otu000266	5.12902e-13	0.00637702
Otu000269	2.62056e-06	3.41833e-06
Otu000271	0.00156623	4.87288e-12
Otu000272	0.00517357	6.7443e-12
Otu000273	0.000813162	3.41834e-06
Otu000274	1.68147e-13	3.41833e-06
Otu000275	0.00259294	1.65003e-11
Otu000279	0.000280805	0.00423213
Otu000280	0.00213723	1.53908e-12
Otu000283	6.61821e-14	0.00113754
Otu000284	0.00220224	0.000328166
Otu000285	3.06692e-14	0.00014778
Otu000287	2.32785e-14	1.05998e-05
Otu000288	2.68331e-13	0.000621837
Otu000291	4.33949e-14	6.83668e-06
Otu000294	0.00712196	0.000134994
Otu000295	1.00767e-13	0.000198132
Otu000299	2.62017e-06	1.35154e-15
Otu000301	5.24061e-06	6.83667e-06
Otu000302	2.61848e-06	2.24651e-16
Otu000303	0.00146526	1.36536e-11
Otu000306	0.00619131	0.00145262
Otu000317	0.00541275	1.91035e-11
Otu000318	3.12464e-13	0.00243229
Otu000320	4.55399e-13	3.41834e-06
Otu000321	2.61848e-06	2.24651e-16
Otu000324	6.43108e-13	0.00334015
Otu000325	5.57146e-13	0.00514728
Otu000326	1.29372e-13	9.304e-05
Otu000329	2.20832e-13	3.52848e-05
Otu000330	5.24183e-06	6.83666e-06
Otu000335	0.000321965	1.9107e-05
Otu000340	2.75384e-13	0.00224446
Otu000344	0.00670605	1.99951e-12
Otu000346	0.00377165	6.66129e-12
Otu000349	4.48835e-13	6.83667e-06
Otu000352	4.42453e-14	3.41834e-06
Otu000356	0.0022386	0.00187703
Otu000357	0.00361768	6.10728e-12
Otu000360	0.000442853	6.88345e-11
Otu000361	0.00346425	0.000139801
Otu000362	2.61848e-06	2.24651e-16
Otu000364	1.73031e-12	0.00188227
Otu000365	0.000552387	0.00456648
Otu000366	0.000156429	1.8279e-13
Otu000369	0.00093658	6.69446e-13
Otu000370	0.00100252	0.00112337
Otu000375	0.00129127	0.00236785
Otu000376	0.00538132	0.0015031
Otu000379	2.61847e-06	3.57763e-16
Otu000382	0.000609008	0.00640234
Otu000383	2.72347e-06	3.41832e-06
Otu000384	3.14992e-18	3.41834e-06
Otu000385	0.00175352	0.00040483
Otu000390	0.000684443	0.00452806
Otu000391	8.57114e-13	0.00343522
Otu000393	0.00328524	4.40254e-11
Otu000394	5.4528e-13	0.00611443
Otu000397	0.00119405	1.51474e-05
Otu000399	2.6784e-13	1.27694e-05
Otu000404	4.42453e-14	3.41834e-06
Otu000405	1.84626e-13	0.000831249
Otu000406	0.000634027	8.79049e-05
Otu000408	6.19427e-06	3.59337e-06
Otu000409	0.000215722	0.00572011
Otu000410	2.61847e-06	3.57763e-16
Otu000411	5.23696e-06	3.99196e-05
Otu000414	2.61932e-06	3.41833e-06
Otu000418	0.00069444	2.0397e-05
Otu000421	1.19903e-13	0.000921378
Otu000422	0.000447985	1.77512e-12
Otu000425	5.3663e-06	1.47597e-14
Otu000427	2.81372e-16	3.9407e-06
Otu000428	1.81942e-13	3.41834e-06
Otu000432	6.40734e-18	6.83667e-06
Otu000435	3.88406e-05	6.83668e-06
Otu000437	0.00936734	2.51227e-12
Otu000438	2.17012e-13	0.00190057
Otu000440	2.61848e-06	3.12641e-16
Otu000442	1.81942e-13	3.41834e-06
Otu000446	1.42594e-13	0.000512998
Otu000448	3.14992e-18	3.41834e-06
Otu000450	3.41627e-13	0.00176563
Otu000452	0.00112475	1.41669e-11
Otu000453	3.9756e-06	7.61872e-06
Otu000454	0.00125416	1.3959e-11
Otu000460	2.72973e-06	3.41831e-06
Otu000461	4.77012e-14	0.00114646
Otu000467	1.73195e-13	0.000909533
Otu000468	0.00154425	1.35992e-11
Otu000469	0.00244976	3.41834e-06
Otu000470	2.98984e-13	0.00067029
Otu000471	2.61848e-06	2.24651e-16
Otu000481	0.000475899	4.46046e-12
Otu000485	0.000427599	0.000102132
Otu000489	1.00512e-13	0.000118518
Otu000490	1.10844e-13	0.000191756
Otu000492	3.60068e-13	0.00167913
Otu000495	1.70367e-13	3.41834e-06
Otu000498	6.74383e-13	0.00179875
Otu000499	9.2148e-14	0.00184321
Otu000501	0.00209548	2.95109e-11
Otu000502	2.61848e-06	2.24651e-16
Otu000503	0.00222391	2.16008e-05
Otu000506	2.61848e-06	3.12641e-16
Otu000507	2.73088e-06	2.82549e-16
Otu000508	0.0079917	2.26621e-12
Otu000512	0.000385187	3.41834e-06
Otu000513	1.27595e-12	0.00237975
Otu000516	1.68147e-13	3.41833e-06
Otu000517	2.33171e-13	0.000374124
Otu000519	1.70562e-13	6.83667e-06
Otu000524	8.31141e-13	0.00584457
Otu000527	4.01957e-13	4.38706e-05
Otu000530	0.00234534	1.32418e-12
Otu000532	1.20316e-11	0.00315273
Otu000533	3.9756e-06	7.45551e-16
Otu000534	5.27726e-13	0.000297369
Otu000536	5.93535e-13	0.00197187
Otu000538	2.61848e-06	3.12641e-16
Otu000540	6.17234e-13	3.41834e-06
Otu000543	0.000287075	5.38344e-12
Otu000545	1.23056e-12	0.00363419
Otu000547	5.3663e-06	1.47597e-14
Otu000548	2.98404e-13	0.000558897
Otu000551	1.82436e-13	0.00133414
Otu000552	0.000813972	8.33035e-13
Otu000554	2.62017e-06	1.35154e-15
Otu000557	2.61848e-06	3.12641e-16
Otu000558	1.25713e-12	0.00369827
Otu000559	2.70086e-12	0.00527836
Otu000560	1.10931e-12	0.00303249
Otu000561	7.46736e-13	0.0013139
Otu000565	0.00147195	1.36735e-11
Otu000566	3.56566e-06	1.52293e-15
Otu000569	2.62017e-06	1.35154e-15
Otu000570	3.04692e-13	0.000404505
Otu000573	0.00675848	2.00074e-12
Otu000581	1.79214e-13	3.41833e-06
Otu000582	3.43365e-06	5.66601e-16
Otu000583	0.00334466	2.2703e-12
Otu000586	3.23355e-14	0.000562194
Otu000588	1.68147e-13	3.41833e-06
Otu000595	1.43282e-12	0.000311576
Otu000600	1.81942e-13	3.41834e-06
Otu000603	2.81372e-16	3.9407e-06
Otu000606	2.61848e-06	2.24651e-16
Otu000610	2.62017e-06	1.35154e-15
Otu000613	1.68147e-13	3.41833e-06
Otu000620	2.61848e-06	0.000394146
Otu000622	0.00120854	1.465e-11
Otu000625	4.9626e-13	0.00277927
Otu000626	2.61848e-06	0.00164676
Otu000629	0.00122518	3.41834e-06
Otu000631	0.000502055	1.09344e-11
Otu000634	2.61848e-06	3.12641e-16
Otu000635	1.69324e-13	6.83667e-06
Otu000638	1.72768e-13	3.41834e-06
Otu000642	2.62029e-06	3.41833e-06
Otu000644	2.38815e-13	0.000368051
Otu000648	2.19613e-13	0.00209208
Otu000650	0.00184196	3.41833e-06
Otu000653	1.05405e-13	0.000185628
Otu000657	0.00154583	1.07441e-12
Otu000658	3.42454e-06	3.41831e-06
Otu000664	4.42453e-14	3.41834e-06
Otu000665	1.68147e-13	3.41833e-06
Otu000667	2.61995e-06	3.41838e-06
Otu000670	1.9999e-05	9.67353e-12
Otu000672	3.15971e-17	6.83667e-06
Otu000673	1.70367e-13	3.41834e-06
Otu000675	1.81942e-13	3.41834e-06
Otu000676	0.00731887	3.33383e-13
Otu000678	3.91699e-13	0.00111293
Otu000679	1.92922e-13	3.41834e-06
Otu000686	0.00187471	1.32517e-11
Otu000690	5.45442e-13	0.00121741
Otu000691	0.0022389	1.51992e-12
Otu000694	1.70367e-13	3.41834e-06
Otu000695	4.66901e-13	0.00191799
Otu000697	0.000307733	0.0013353
Otu000698	0.00584881	9.35103e-13
Otu000703	5.23695e-06	0.00213627
Otu000706	4.80918e-13	0.00432953
Otu000707	1.22046e-12	0.00115144
Otu000708	6.17234e-13	3.41834e-06
Otu000709	3.07361e-13	0.000844659
Otu000710	5.35849e-06	1.76467e-14
Otu000716	8.8452e-14	0.000177401
Otu000719	4.55399e-13	3.41834e-06
Otu000720	0.000400566	0.000463634
Otu000721	7.84576e-06	6.68519e-10
Otu000725	0.00617308	5.46454e-12
Otu000726	2.79509e-13	0.0022392
Otu000730	2.73088e-06	0.00141694
Otu000733	2.61848e-06	3.12641e-16
Otu000737	1.54033e-13	0.000113467
Otu000739	3.43365e-06	5.66601e-16
Otu000743	1.25737e-12	0.00241984
Otu000744	6.92265e-14	3.59337e-06
Otu000748	5.36101e-06	1.28686e-14
Otu000749	2.61848e-06	0.000224983
Otu000750	2.62171e-06	3.41833e-06
Otu000754	5.74484e-13	0.00150569
Otu000757	0.00141376	3.41833e-06
Otu000759	6.5895e-14	0.00054978
Otu000764	6.92265e-14	3.59337e-06
Otu000768	1.74284e-13	6.83667e-06
Otu000770	5.92222e-14	0.00024811
Otu000772	0.0025419	9.31573e-06
Otu000774	0.00186926	2.90542e-11
Otu000775	2.87352e-13	0.000548054
Otu000779	5.24318e-06	2.09939e-15
Otu000785	5.36015e-06	3.41834e-06
Otu000793	5.55812e-13	0.00536388
Otu000794	1.1552e-13	1.6628e-05
Otu000802	7.14619e-13	0.0019954
Otu000803	1.81942e-13	3.41834e-06
Otu000804	4.38402e-06	1.10962e-15
Otu000807	1.79214e-13	3.41833e-06
Otu000809	4.65053e-13	0.00225654
Otu000815	2.62017e-06	1.35154e-15
Otu000819	4.65344e-13	0.00224122
Otu000820	0.000452168	0.000569463
Otu000821	2.39154e-13	0.000445519
Otu000823	2.61848e-06	2.24651e-16
Otu000831	2.61848e-06	2.24651e-16
Otu000833	2.61848e-06	0.00114604
Otu000838	0.000869947	7.00123e-05
Otu000842	5.3663e-06	1.47597e-14
Otu000846	1.8077e-13	6.83667e-06
Otu000847	1.79898e-13	0.00051181
Otu000853	9.62838e-14	0.000632362
Otu000855	0.00150249	8.04507e-06
Otu000857	0.00313897	1.81048e-11
Otu000865	4.29915e-15	7.61872e-06
Otu000868	0.00123756	1.63362e-11
Otu000870	1.70367e-13	3.41834e-06
Otu000877	0.00686505	7.02413e-12
Otu000883	5.66141e-13	0.00117741
Otu000887	5.58945e-13	0.00113341
Otu000889	4.84237e-13	0.00222476
Otu000892	0.00152263	1.77662e-11
Otu000895	2.00266e-13	0.0015135
Otu000900	2.61848e-06	2.24651e-16
Otu000903	1.81942e-13	3.41834e-06
Otu000908	0.00177997	1.60183e-11
Otu000912	0.00215701	1.88333e-12
Otu000915	2.61848e-06	2.24651e-16
Otu000922	0.000406321	3.66317e-12
Otu000923	1.4592e-12	0.00286366
Otu000924	4.42453e-14	3.41834e-06
Otu000934	0.000351571	1.00888e-11
Otu000942	5.05035e-13	0.00145359
Otu000943	1.70367e-13	3.41834e-06
Otu000944	2.73088e-06	2.82549e-16
Otu000947	6.30049e-13	0.00353038
Otu000953	3.43361e-06	0.00107119
Otu000958	0.00235706	1.00144e-11
Otu000959	8.04021e-13	0.00161035
Otu000960	0.00166198	1.62915e-11
Otu000961	5.39801e-13	0.00245002
Otu000969	4.91097e-13	0.0019762
Otu000976	0.00130758	1.02522e-05
Otu000977	2.01544e-05	6.46676e-11
Otu000981	7.46716e-13	0.00408318
Otu000983	1.79214e-13	3.41833e-06
Otu000984	2.73088e-06	2.82549e-16
Otu000986	4.84997e-05	0.000674648
Otu000993	6.92265e-14	3.59337e-06
Otu000994	0.000718989	4.65414e-12
Otu000998	1.3182e-13	0.000703793
Otu001004	3.9756e-06	7.45551e-16
Otu001006	6.17234e-13	3.41834e-06
Otu001008	2.62017e-06	1.35154e-15
Otu001010	0.00135467	1.38128e-11
Otu001012	2.88632e-13	0.00129373
Otu001014	1.79214e-13	3.41833e-06
Otu001016	1.72768e-13	3.41834e-06
Otu001023	2.61848e-06	3.12641e-16
Otu001025	5.46926e-13	0.000328606
Otu001026	0.000871838	9.84077e-13
Otu001030	2.62017e-06	1.35154e-15
Otu001031	2.2018e-13	0.00211964
Otu001032	1.67646e-13	0.000150491
Otu001035	7.41196e-14	0.00133464
Otu001037	2.62017e-06	1.35154e-15
Otu001038	6.49323e-13	0.00328249
Otu001039	2.61848e-06	3.41847e-06
Otu001040	1.70367e-13	3.41834e-06
Otu001041	0.000119462	7.4635e-12
Otu001043	1.79214e-13	3.41833e-06
Otu001049	0.0012214	1.40138e-11
Otu001050	1.79214e-13	3.41833e-06
Otu001053	2.61848e-06	3.12641e-16
Otu001058	7.54794e-14	3.41834e-06
Otu001059	5.44562e-13	0.00107361
Otu001060	3.35424e-13	0.000634662
Otu001062	2.62017e-06	1.35154e-15
Otu001068	3.56052e-13	0.00122411
Otu001071	0.00401466	9.09526e-13
Otu001074	3.14992e-18	3.41834e-06
Otu001075	2.0344e-13	0.00207053
Otu001076	1.52869e-12	0.00227124
Otu001079	4.47789e-13	6.83667e-06
Otu001084	2.73088e-06	2.82549e-16
Otu001090	6.17234e-13	3.41834e-06
Otu001091	1.13263e-13	0.000265023
Otu001093	0.0012437	1.39438e-11
Otu001097	3.14992e-18	3.41834e-06
Otu001098	1.29776e-14	2.11188e-05
Otu001099	1.68147e-13	3.41833e-06
Otu001100	0.00140336	1.70909e-11
Otu001104	4.29915e-15	7.61872e-06
Otu001105	8.79641e-14	0.000297764
Otu001106	7.91169e-13	0.00374117
Otu001107	0.000660223	0.00131772
Otu001109	0.00403779	9.15456e-13
Otu001110	1.09119e-12	0.00147404
Otu001115	0.00101808	7.16497e-13
Otu001124	0.000203655	9.76421e-11
Otu001125	6.92265e-14	3.59337e-06
Otu001126	6.1261e-13	0.00232464
Otu001128	8.08887e-13	0.00417195
Otu001129	3.66263e-13	0.00116094
Otu001130	3.56566e-06	1.52293e-15
Otu001131	4.79049e-13	0.000875484
Otu001134	7.20732e-13	0.00331875
Otu001136	0.00388234	1.31817e-11
Otu001137	8.65164e-06	4.07727e-15
Otu001139	0.00318768	3.84708e-12
Otu001142	1.78915e-05	0.00153096
Otu001146	3.80155e-13	0.00113762
Otu001152	2.61847e-06	0.00112347
Otu001153	6.46672e-05	3.43842e-12
Otu001158	7.34187e-13	0.00324002
Otu001161	0.00541939	9.31785e-13
Otu001163	3.9756e-06	7.45551e-16
Otu001169	2.61848e-06	2.24651e-16
Otu001176	0.00136415	1.72479e-11
Otu001178	7.15123e-06	5.35488e-15
Otu001184	3.91989e-13	0.00109209
Otu001185	2.62017e-06	1.35154e-15
Otu001189	2.07982e-13	0.00187367
Otu001192	2.62017e-06	1.35154e-15
Otu001197	2.15569e-13	0.00189408
Otu001200	0.00111514	1.41879e-11
Otu001201	6.17234e-13	3.41834e-06
Otu001205	1.25996e-13	0.000912741
Otu001206	1.92922e-13	3.41834e-06
Otu001208	3.96641e-13	0.00107642
Otu001212	2.61847e-06	3.57763e-16
Otu001213	1.81231e-12	0.00322568
Otu001215	0.00127903	5.53047e-12
Otu001216	1.9082e-12	0.00357407
Otu001218	0.00145768	1.42545e-12
Otu001219	5.77054e-05	9.80924e-12
Otu001220	0.000363567	0.000249029
Otu001224	3.56566e-06	1.52293e-15
Otu001226	5.06162e-13	0.00188707
Otu001229	0.000274668	0.000860752
Otu001231	4.29915e-15	7.61872e-06
Otu001238	0.000488904	6.52387e-12
Otu001250	1.79214e-13	3.41833e-06
Otu001254	3.46549e-13	0.000225171
Otu001257	3.05879e-14	0.000336971
Otu001260	2.62082e-06	3.41835e-06
Otu001269	2.77974e-13	0.000381112
Otu001270	3.9756e-06	7.45551e-16
Otu001272	2.20451e-12	0.0029923
Otu001274	4.55399e-13	3.41834e-06
Otu001282	2.61847e-06	3.57763e-16
Otu001284	0.000508141	4.87127e-12
Otu001286	1.90937e-13	0.00154967
Otu001298	4.78533e-13	0.00153397
Otu001300	0.00102281	1.95091e-12
Otu001304	0.000395552	0.00045876
Otu001308	0.00339441	3.41834e-06
Otu001313	0.00264111	3.41834e-06
Otu001318	0.00126583	0.000682996
Otu001322	0.000168827	4.49903e-13
Otu001324	0.00272413	5.9279e-12
Otu001328	2.61848e-06	3.12641e-16
Otu001331	1.11856e-13	0.000968078
Otu001332	0.00332178	9.12572e-13
Otu001333	2.16526e-13	0.00165676
Otu001337	8.12714e-05	1.40788e-11
Otu001344	2.81372e-16	3.9407e-06
Otu001346	2.81372e-16	3.9407e-06
Otu001350	2.22878e-13	0.00172984
Otu001351	3.49e-14	8.06755e-05
Otu001355	0.000843835	0.000779563
Otu001356	5.35995e-06	1.75842e-14
Otu001359	6.92265e-14	3.59337e-06
Otu001366	1.09673e-12	0.00478307
Otu001370	3.09712e-13	0.00286218
Otu001371	0.000337427	9.92434e-12
Otu001375	1.86031e-13	0.00186504
Otu001378	0.00114655	2.49244e-12
Otu001380	2.75165e-13	0.00246389
Otu001382	6.17234e-13	3.41834e-06
Otu001386	1.71505e-13	0.000924827
Otu001387	2.61848e-06	2.24651e-16
Otu001389	4.42453e-14	3.41834e-06
Otu001391	0.00113658	2.50206e-12
Otu001392	2.61847e-06	3.57763e-16
Otu001393	2.61848e-06	2.24651e-16
Otu001395	1.70479e-13	6.83667e-06
Otu001399	3.2452e-13	0.00130191
Otu001400	3.27571e-14	2.66522e-05
Otu001404	8.55461e-06	2.8385e-10
Otu001407	2.62017e-06	1.35154e-15
Otu001408	1.68147e-13	3.41833e-06
Otu001411	1.79214e-13	3.41833e-06
Otu001414	2.6207e-06	3.41833e-06
Otu001419	3.14992e-18	3.41834e-06
Otu001424	6.17234e-13	3.41834e-06
Otu001430	4.81597e-13	0.00130673
Otu001432	3.62341e-13	0.000728704
Otu001439	0.0030725	3.37224e-13
Otu001440	2.61848e-06	3.12641e-16
Otu001441	6.17234e-13	3.41834e-06
Otu001448	8.38804e-13	0.00113526
Otu001451	1.58634e-13	0.000504965
Otu001454	7.17384e-05	7.51021e-05
Otu001457	2.61848e-06	0.00163868
Otu001459	5.08404e-13	0.00153772
Otu001464	4.6997e-14	6.80568e-05
Otu001465	1.70367e-13	3.41834e-06
Otu001467	0.000397208	0.00049703
Otu001468	3.14992e-18	3.41834e-06
Otu001469	4.90764e-13	0.00133718
Otu001472	0.00240461	0.000157291
Otu001474	1.30969e-13	0.00279978
Otu001481	0.000269398	0.00124913
Otu001484	0.000100184	6.91002e-12
Otu001486	2.73088e-06	2.82549e-16
Otu001487	0.000874137	8.1166e-13
Otu001492	5.03173e-13	0.00150371
Otu001497	4.29915e-15	7.61872e-06
Otu001505	2.92917e-13	0.00261656
Otu001511	1.74745e-05	3.17044e-13
Otu001512	2.70768e-13	0.00225615
Otu001518	2.61848e-06	3.12641e-16
Otu001519	4.27482e-14	5.27238e-05
Otu001527	5.30228e-13	0.00139076
Otu001528	5.00699e-13	0.00128674
Otu001529	9.29326e-05	2.174e-12
Otu001532	5.04649e-13	0.00146957
Otu001533	1.12735e-13	0.000436889
Otu001537	5.51989e-13	0.00119279
Otu001538	4.73684e-14	0.000613765
Otu001544	3.96633e-06	3.41834e-06
Otu001547	1.89257e-13	0.000820491
Otu001548	0.00411703	3.39537e-13
Otu001553	2.87863e-13	0.00254175
Otu001566	0.0040565	3.38249e-13
Otu001568	2.61848e-06	2.24651e-16
Otu001579	2.07529e-05	1.09457e-11
Otu001584	4.29915e-15	7.61872e-06
Otu001590	2.6061e-13	0.00205556
Otu001592	0.0018035	1.08445e-12
Otu001610	2.73088e-06	2.82549e-16
Otu001618	5.6462e-13	0.000526949
Otu001620	5.36015e-06	3.41834e-06
Otu001622	0.00208876	3.7754e-12
Otu001623	1.80214e-13	0.00114072
Otu001630	7.34553e-13	0.00111543
Otu001631	0.000788775	8.3979e-13
Otu001634	0.000949214	7.49909e-13
Otu001635	6.17234e-13	3.41834e-06
Otu001638	9.02134e-14	0.000185981
Otu001641	7.92136e-14	0.000288673
Otu001647	1.74809e-13	0.00054864
Otu001648	0.000351546	0.00157583
Otu001650	0.00266695	9.06568e-13
Otu001661	9.08086e-05	1.55018e-11
Otu001662	3.7022e-13	0.000563185
Otu001677	0.0019862	4.0163e-12
Otu001692	2.61847e-06	3.57763e-16
Otu001695	0.000750752	8.48637e-13
Otu001700	3.57905e-13	0.00143528
Otu001724	4.55399e-13	3.41834e-06
Otu001729	1.14246e-13	7.20221e-05
Otu001732	6.93142e-14	5.69451e-06
Otu001733	7.83964e-13	0.00108599
Otu001734	0.00070733	5.57282e-12
Otu001736	5.36482e-13	0.00136313
Otu001738	2.73354e-13	0.0021468
Otu001742	1.23772e-12	4.06088e-05
Otu001750	0.000621182	6.83667e-06
Otu001751	0.00010184	6.91929e-12
Otu001760	6.49685e-14	0.00012725
Otu001761	0.00069622	0.000105112
Otu001767	6.96763e-05	0.00114582
Otu001768	1.79214e-13	3.41833e-06
Otu001772	2.61847e-06	3.57763e-16
Otu001773	5.37666e-13	0.0014033
Otu001774	0.000841066	1.12221e-12
Otu001775	0.000815825	1.95637e-12
Otu001783	2.61848e-06	3.12641e-16
Otu001790	3.14992e-18	3.41834e-06
Otu001792	0.000113404	0.000469626
Otu001795	0.000684443	3.15933e-13
Otu001796	2.53413e-13	0.00013913
Otu001798	3.55354e-05	3.41834e-06
Otu001804	2.93552e-13	0.00237932
Otu001808	7.56011e-13	0.00143519
Otu001809	8.38788e-13	0.00155228
Otu001810	1.82512e-12	0.000399191
Otu001812	6.53559e-05	9.55207e-12
Otu001822	2.00628e-13	0.000977515
Otu001834	7.70617e-13	0.00114214
Otu001835	3.88086e-13	0.00420769
Otu001836	0.000553044	1.03382e-11
Otu001839	0.000282182	1.84409e-11
Otu001844	3.42804e-13	0.000324356
Otu001853	3.00993e-13	0.0004843
Otu001857	2.61848e-06	3.12641e-16
Otu001863	0.00136017	5.69633e-12
Otu001864	6.92265e-14	3.59337e-06
Otu001865	2.33876e-05	1.00699e-10
Otu001867	1.89051e-14	5.8329e-06
Otu001872	0.00160974	2.42733e-11
Otu001874	2.10025e-13	0.000855523
Otu001877	3.85868e-13	0.00412822
Otu001885	1.00082e-14	6.83667e-06
Otu001889	0.000773075	1.16844e-12
Otu001896	0.000980912	3.84486e-12
Otu001898	2.08222e-13	0.000973421
Otu001903	4.42453e-14	3.41834e-06
Otu001906	0.000774488	3.33191e-11
Otu001910	3.1504e-14	0.000569463
Otu001923	5.56218e-13	0.0011877
Otu001929	8.87147e-05	0.000742025
Otu001930	4.28196e-13	0.000560263
Otu001934	3.14992e-18	3.41834e-06
Otu001936	6.40489e-05	0.000408142
Otu001948	6.52363e-14	0.000202497
Otu001951	5.67904e-13	0.00108204
Otu001975	5.74753e-13	0.00110606
Otu001982	2.69462e-14	0.000586045
Otu001983	1.70367e-13	3.41834e-06
Otu001985	2.81372e-16	3.9407e-06
Otu001992	2.61848e-06	3.12641e-16
Otu001998	4.29915e-15	7.61872e-06
Otu001999	5.63377e-13	0.00113099
Otu002000	0.000774559	9.59421e-05
Otu002005	2.73188e-13	0.0020867
Otu002008	7.78338e-05	4.3573e-12
Otu002011	2.02607e-13	0.000966035
Otu002013	2.49925e-14	0.000579139
Otu002024	5.69762e-13	0.00111027
Otu002026	5.68543e-13	0.0010221
Otu002028	5.68571e-13	0.00118062
Otu002029	5.82564e-13	0.00111986
Otu002033	0.000355899	1.00811e-11
Otu002034	1.36369e-12	0.00152521
Otu002036	0.000582571	3.695e-12
Otu002038	2.89193e-13	0.0022032
Otu002040	0.000615539	1.46483e-12
Otu002042	6.92265e-14	3.59337e-06
Otu002047	5.7784e-13	0.00101087
Otu002048	2.84962e-13	0.00219828
Otu002057	1.63409e-12	0.000686931
Otu002058	5.75189e-13	0.000998013
Otu002062	6.41905e-13	0.00171199
Otu002064	6.50757e-14	0.000295418
Otu002065	2.91382e-13	0.000725414
Otu002068	0.00110522	8.4495e-06
Otu002075	2.69129e-13	0.00197758
Otu002076	9.59026e-14	0.000156169
Otu002081	4.50107e-14	6.23665e-05
Otu002111	1.72768e-13	3.41834e-06
Otu002114	3.13519e-13	0.000937573
Otu002128	2.13266e-13	0.000952054
Otu002130	2.61847e-06	3.57763e-16
Otu002131	6.51824e-13	0.00171084
Otu002138	0.000412073	9.9414e-12
Otu002141	6.3275e-14	0.0002791
Otu002152	2.52183e-14	0.000133236
Otu002156	0.000603629	3.22595e-11
Otu002158	2.81372e-16	3.9407e-06
Otu002161	7.10879e-13	0.000990162
Otu002164	3.63634e-05	3.26642e-13
Otu002166	0.00205026	5.88697e-12
Otu002168	3.14992e-18	3.41834e-06
Otu002169	4.55399e-13	3.41834e-06
Otu002174	1.41366e-12	0.00051537
Otu002177	2.61848e-06	0.000107659
Otu002185	0.00158878	7.56977e-12
Otu002190	0.00158723	6.00672e-12
Otu002193	2.20064e-13	0.000306978
Otu002205	3.70897e-13	0.0011539
Otu002207	2.61848e-06	3.12641e-16
Otu002210	6.17234e-13	3.41834e-06
Otu002211	2.62017e-06	1.35154e-15
Otu002214	4.36411e-14	0.000239271
Otu002217	2.61848e-06	0.000802417
Otu002237	2.61847e-06	3.57763e-16
Otu002244	3.88671e-05	0.000902535
Otu002247	2.73088e-06	2.82549e-16
Otu002262	2.61847e-06	3.57763e-16
Otu002263	1.61023e-05	1.02261e-12
Otu002268	2.52956e-13	0.000333814
Otu002277	2.62017e-06	1.35154e-15
Otu002286	6.17234e-13	3.41834e-06
Otu002291	4.29915e-15	7.61872e-06
Otu002292	9.28366e-14	0.000271128
Otu002295	0.000276731	2.93722e-11
Otu002297	2.44932e-13	0.000676643
Otu002306	0.000414289	0.000164551
Otu002314	5.32908e-13	0.000466489
Otu002318	2.97843e-13	0.000790324
Otu002323	0.000263549	0.000307865
Otu002332	0.000466858	1.38443e-12
Otu002335	2.43135e-13	0.000709148
Otu002337	6.54004e-14	0.000212143
Otu002338	2.71819e-06	6.83667e-06
Otu002341	4.55399e-13	3.41834e-06
Otu002342	0.00161387	1.08349e-12
Otu002358	5.58174e-13	3.73445e-05
Otu002360	4.14454e-14	2.3919e-05
Otu002366	0.000539631	5.94938e-12
Otu002370	2.6207e-06	3.41833e-06
Otu002371	0.000205941	7.016e-11
Otu002373	1.9921e-13	1.73775e-05
Otu002378	3.16529e-13	0.00102617
Otu002381	2.08109e-13	0.000282025
Otu002382	0.000718782	2.53797e-11
Otu002386	3.85769e-12	0.000434355
Otu002391	6.41839e-06	1.08498e-16
Otu002393	2.62035e-06	3.41833e-06
Otu002395	0.000437322	9.88206e-12
Otu002400	2.62017e-06	1.35154e-15
Otu002402	1.27855e-13	8.14959e-05
Otu002403	7.85821e-15	3.3337e-05
Otu002404	9.24725e-06	7.61872e-06
Otu002405	1.72768e-13	3.41834e-06
Otu002408	1.31216e-13	0.0011247
Otu002414	0.00115546	3.784e-12
Otu002415	6.17234e-13	3.41834e-06
Otu002424	3.08888e-13	0.00102304
Otu002432	3.56359e-13	0.000248031
Otu002433	0.000230373	3.71993e-12
Otu002452	1.35292e-13	0.00317303
Otu002458	2.62017e-06	1.35154e-15
Otu002459	2.50403e-13	0.0010994
Otu002460	4.676e-06	2.896e-15
Otu002462	6.07143e-14	0.000200367
Otu002469	2.65734e-13	0.000849558
Otu002475	0.000231341	0.000148299
Otu002479	1.42803e-12	0.00034418
Otu002483	9.90979e-13	0.00233895
Otu002493	0.00125622	4.90649e-12
Otu002501	0.000718992	5.58617e-12
Otu002513	4.02012e-15	9.31573e-06
Otu002514	2.59113e-13	0.000391783
Otu002516	2.64601e-13	0.00050959
Otu002519	0.000464436	2.14252e-12
Otu002535	1.45961e-13	0.000863416
Otu002537	0.000197697	1.46871e-12
Otu002542	1.70448e-13	0.000596525
Otu002543	2.62017e-06	1.35154e-15
Otu002548	4.29915e-15	7.61872e-06
Otu002550	5.3663e-06	1.47597e-14
Otu002551	2.61058e-12	4.9136e-05
Otu002553	3.08421e-13	0.00101939
Otu002555	3.68071e-13	0.000939045
Otu002560	1.70367e-13	3.41834e-06
Otu002583	5.24041e-06	3.41833e-06
Otu002585	3.43365e-06	5.66601e-16
Otu002596	1.73444e-13	0.000564572
Otu002615	5.3663e-06	1.47597e-14
Otu002632	0.000445979	1.20979e-11
Otu002642	0.000365996	1.0061e-11
Otu002643	1.68147e-13	3.41833e-06
Otu002645	0.000984729	3.84809e-12
Otu002647	2.66221e-13	0.000679767
Otu002655	6.93142e-14	5.69451e-06
Otu002663	1.02377e-12	0.000558023
Otu002670	6.18214e-14	0.000256647
Otu002671	3.90327e-13	0.000848018
Otu002697	0.000318949	1.72358e-12
Otu002704	3.40558e-13	0.00037803
Otu002712	2.73088e-06	2.82549e-16
Otu002721	0.000350128	1.00897e-11
Otu002722	1.09005e-13	5.83351e-05
Otu002749	2.61848e-06	3.12641e-16
Otu002752	1.10192e-12	1.82364e-05
Otu002757	8.72008e-14	6.70157e-05
Otu002772	3.41448e-13	0.00105628
Otu002800	4.81698e-14	0.0013464
Otu002804	1.72768e-13	3.41834e-06
Otu002807	3.04886e-13	0.000926231
Otu002810	2.61847e-06	3.57763e-16
Otu002815	3.14992e-18	3.41834e-06
Otu002824	3.53887e-13	0.000536901
Otu002828	0.000110465	6.13344e-12
Otu002831	3.14992e-18	3.41834e-06
Otu002833	1.70367e-13	3.41834e-06
Otu002835	1.01991e-13	0.00109625
Otu002836	0.000391974	1.22433e-11
Otu002837	2.28012e-13	0.000895247
Otu002846	1.83229e-05	9.92367e-06
Otu002860	6.17234e-13	3.41834e-06
Otu002862	0.00114038	5.12392e-12
Otu002863	1.75494e-12	0.00047086
Otu002869	9.0418e-05	8.59325e-13
Otu002870	3.64183e-13	0.00188062
Otu002871	6.92265e-14	3.59337e-06
Otu002890	4.08698e-14	2.0397e-05
Otu002891	3.00876e-13	0.000834725
Otu002893	3.47538e-13	0.00102433
Otu002906	0.000842826	1.97727e-12
Otu002908	0.000147235	1.57444e-13
Otu002910	1.81942e-13	3.41834e-06
Otu002916	7.66771e-14	0.000800457
Otu002919	4.83985e-14	0.00113919
Otu002921	0.000308806	1.72217e-12
Otu002924	0.000308225	1.71905e-12
Otu002927	1.68147e-13	3.41833e-06
Otu002931	1.47836e-13	0.000885991
Otu002932	4.68251e-05	5.20082e-13
Otu002938	3.14992e-18	3.41834e-06
Otu002952	7.15597e-13	0.000470294
Otu002957	2.61847e-06	3.57763e-16
Otu002959	6.17234e-13	3.41834e-06
Otu002966	2.62017e-06	1.35154e-15
Otu002967	1.21468e-13	0.000947653
Otu002971	1.72768e-13	3.41834e-06
Otu002986	2.82084e-13	0.000545421
Otu002987	0.000279269	1.03229e-11
Otu002994	4.42453e-14	3.41834e-06
Otu003003	8.84703e-05	2.64384e-13
Otu003008	2.82709e-13	0.000542767
Otu003010	5.23731e-05	3.41834e-06
Otu003015	2.72347e-06	3.41832e-06
Otu003022	0.000235749	0.000406468
Otu003023	3.9756e-06	7.45551e-16
Otu003030	7.34059e-05	0.0002072
Otu003035	1.18605e-13	0.000895023
Otu003038	5.3663e-06	1.47597e-14
Otu003039	1.19758e-13	0.00085534
Otu003050	1.14204e-13	0.000752223
Otu003052	0.00027782	1.03163e-11
Otu003061	1.80808e-12	0.000413989
Otu003062	2.73088e-06	2.82549e-16
Otu003075	3.27571e-14	2.66522e-05
Otu003080	1.72768e-13	3.41834e-06
Otu003081	0.000192492	1.28439e-12
Otu003082	0.000332544	5.74797e-12
Otu003086	7.33598e-13	0.000425805
Otu003094	2.61848e-06	3.12641e-16
Otu003099	7.35074e-13	0.000423575
Otu003110	1.79978e-13	9.65242e-06
Otu003113	3.97263e-13	0.000710125
Otu003115	2.61847e-06	3.57763e-16
Otu003122	0.000266223	3.77866e-12
Otu003126	2.62017e-06	1.35154e-15
Otu003146	2.95484e-13	0.000512072
Otu003149	2.91894e-13	0.000489534
Otu003152	2.95484e-13	0.000512072
Otu003159	4.53405e-13	6.83667e-06
Otu003180	0.000315026	5.29081e-12
Otu003181	1.08468e-13	0.000151016
Otu003182	1.18976e-13	0.000691738
Otu003195	2.7523e-13	0.000401249
Otu003200	2.93737e-13	0.000481523
Otu003207	4.12036e-14	0.00015912
Otu003219	1.78094e-13	0.00047965
Otu003222	5.3152e-13	0.000251778
Otu003245	1.55046e-13	0.00060994
Otu003247	3.43365e-06	5.66601e-16
Otu003252	2.62017e-06	1.35154e-15
Otu003254	0.000242013	3.74449e-12
Otu003259	3.13398e-14	0.000162564
Otu003264	0.00131445	2.21827e-12
Otu003265	1.70872e-13	0.000447143
Otu003267	2.77714e-13	0.000385591
Otu003270	2.81372e-16	3.9407e-06
Otu003281	1.92922e-13	3.41834e-06
Otu003287	6.92265e-14	3.59337e-06
Otu003292	1.70367e-13	3.41834e-06
Otu003295	4.55399e-13	3.41834e-06
Otu003317	3.35854e-13	0.000671263
Otu003321	1.00409e-13	0.000345928
Otu003323	1.34234e-13	0.000897408
Otu003325	1.56005e-14	8.03938e-06
Otu003330	0.00050377	5.17599e-12
Otu003350	4.44554e-05	8.84908e-13
Otu003362	0.00124689	5.78482e-12
Otu003369	6.92265e-14	3.59337e-06
Otu003375	5.32191e-13	0.000230342
Otu003382	2.77531e-13	0.000337649
Otu003395	2.77319e-13	0.000339778
Otu003397	0.000260261	4.23322e-12
Otu003409	2.289e-05	3.41834e-06
Otu003411	7.54794e-14	3.41834e-06
Otu003414	1.15967e-13	0.000245715
Otu003420	8.72008e-14	6.70157e-05
Otu003426	3.05851e-13	0.000399354
Otu003429	1.21366e-13	5.64091e-05
Otu003433	2.46374e-13	6.00809e-05
Otu003436	6.30206e-13	0.000201167
Otu003449	3.24168e-13	0.000460928
Otu003456	3.47986e-13	0.000627385
Otu003484	2.73088e-06	2.82549e-16
Otu003487	5.58174e-13	3.73445e-05
Otu003488	1.33387e-13	0.000724864
Otu003492	5.32601e-13	3.95644e-05
Otu003493	3.56566e-06	1.52293e-15
Otu003495	1.68147e-13	3.41833e-06
Otu003514	2.73088e-06	2.82549e-16
Otu003520	0.000118419	1.16708e-11
Otu003521	9.98082e-06	2.01409e-12
Otu003524	5.03099e-14	0.00159135
Otu003531	0.000207795	0.000138779
Otu003533	0.000257093	1.22405e-11
Otu003541	4.93301e-14	0.00129538
Otu003547	3.57653e-13	0.000599353
Otu003548	2.61848e-06	3.12641e-16
Otu003550	4.5871e-13	6.83667e-06
Otu003561	2.61848e-06	3.12641e-16
Otu003572	1.40906e-13	0.000224244
Otu003583	1.39178e-13	0.000781864
Otu003584	4.42453e-14	3.41834e-06
Otu003589	3.14992e-18	3.41834e-06
Otu003592	0.000267809	6.58551e-11
Otu003593	3.84099e-13	0.000534957
Otu003600	3.189e-13	0.000368388
Otu003603	8.55461e-06	0.000355458
Otu003604	3.56566e-06	1.52293e-15
Otu003605	3.00453e-13	0.000318206
Otu003608	3.189e-13	0.000368388
Otu003609	0.000156444	9.46866e-12
Otu003613	0.000202698	1.30386e-12
Otu003616	0.0002483	4.49054e-12
Otu003617	3.28034e-13	0.000400499
Otu003650	1.70562e-13	6.83667e-06
Otu003654	1.29592e-13	0.000502667
Otu003656	3.55929e-05	2.81244e-05
Otu003659	3.70724e-13	0.00052716
Otu003701	3.83601e-14	0.000387471
Otu003705	4.76079e-14	0.000181603
Otu003716	5.3663e-06	1.47597e-14
Otu003756	8.29633e-14	0.00140002
Otu003759	8.97841e-13	5.2639e-05
Otu003763	6.40734e-18	6.83667e-06
Otu003775	2.62017e-06	1.35154e-15
Otu003785	5.62987e-05	2.82618e-15
Otu003793	0.000488001	5.13014e-12
Otu003798	1.35771e-14	0.00135917
Otu003814	3.14992e-18	3.41834e-06
Otu003815	1.26319e-13	0.000545072
Otu003821	3.5783e-13	0.000325341
Otu003834	6.92265e-14	3.59337e-06
Otu003859	1.70367e-13	3.41834e-06
Otu003866	0.000174655	4.55976e-13
Otu003893	1.01469e-13	0.000139386
Otu003896	0.000277611	2.64654e-11
Otu003897	4.44949e-14	0.000170105
Otu003899	4.10498e-13	0.000465171
Otu003907	7.8009e-13	0.000709635
Otu003915	3.93492e-05	3.41834e-06
Otu003925	3.32717e-14	0.000216939
Otu003937	1.113e-13	0.000564101
Otu003953	1.55046e-13	0.00060994
Otu003960	2.61848e-06	2.24651e-16
Otu003973	2.10713e-13	0.000115124
Otu004003	2.61848e-06	2.24651e-16
Otu004005	0.000400995	1.77468e-12
Otu004009	7.14586e-14	0.000470525
Otu004027	6.87502e-14	0.000334786
Otu004028	3.73392e-13	0.000434024
Otu004029	3.9151e-14	9.33297e-05
Otu004035	0.000160082	4.39818e-13
Otu004040	1.81942e-13	3.41834e-06
Otu004061	2.61153e-13	0.000594888
Otu004071	2.62524e-14	0.000155719
Otu004093	0.000154541	4.34551e-13
Otu004109	1.17886e-13	0.000414507
Otu004130	2.61848e-06	2.24651e-16
Otu004171	0.000132367	6.33633e-12
Otu004175	0.000147235	1.57444e-13
Otu004235	2.10512e-13	1.60716e-05
Otu004240	5.28991e-14	0.000213459
Otu004256	2.81372e-16	3.9407e-06
Otu004272	0.00017074	1.51109e-12
Otu004274	2.62017e-06	1.35154e-15
Otu004303	1.68147e-13	3.41833e-06
Otu004305	5.95789e-14	0.000248807
Otu004306	0.000138204	3.863e-12
Otu004316	5.52565e-14	0.000216304
Otu004318	2.68509e-13	0.000458565
Otu004330	7.20382e-14	0.000283275
Otu004338	1.20713e-15	1.17196e-05
Otu004341	1.77861e-13	0.00024907
Otu004353	2.62017e-06	1.35154e-15
Otu004364	5.7691e-06	1.70791e-15
Otu004374	0.000151032	1.26831e-11
Otu004375	0.000127988	6.30689e-12
Otu004381	2.61848e-06	2.24651e-16
Otu004386	4.16918e-13	0.000504999
Otu004388	0.00016014	7.22948e-13
Otu004389	3.49215e-13	4.22396e-05
Otu004405	5.76172e-05	1.19201e-11
Otu004427	2.62017e-06	1.35154e-15
Otu004442	2.62017e-06	1.35154e-15
Otu004449	6.55724e-14	0.000235393
Otu004454	0.000154838	1.75043e-10
Otu004466	6.99307e-14	0.000790106
Otu004471	0.000126528	6.28836e-12
Otu004472	5.58361e-14	0.000227871
Otu004475	2.61847e-06	3.57763e-16
Otu004484	6.30451e-14	0.00026199
Otu004489	2.61847e-06	3.57763e-16
Otu004527	1.68147e-13	3.41833e-06
Otu004534	4.26161e-05	5.61375e-10
Otu004550	6.92265e-14	3.59337e-06
Otu004554	2.62017e-06	1.35154e-15
Otu004558	1.70367e-13	3.41834e-06
Otu004566	0.000329464	9.92035e-12
Otu004584	0.000119228	6.2281e-12
Otu004595	1.76862e-13	0.000395648
Otu004596	8.58758e-14	2.22152e-05
Otu004603	6.55157e-14	4.3082e-05
Otu004617	6.11919e-14	0.000221698
Otu004621	8.54306e-06	3.1146e-10
Otu004628	8.17304e-05	1.07792e-13
Otu004629	2.03911e-13	0.000111023
Otu004630	2.62017e-06	1.35154e-15
Otu004631	0.0002856	9.89326e-12
Otu004638	2.61847e-06	3.57763e-16
Otu004640	2.62242e-06	3.41832e-06
Otu004655	1.16235e-13	0.00043702
Otu004658	2.70142e-14	7.56456e-06
Otu004662	1.81942e-13	3.41834e-06
Otu004671	2.03547e-13	0.000113911
Otu004674	6.6148e-05	2.69998e-15
Otu004683	1.46223e-05	3.0104e-12
Otu004689	3.41904e-05	4.524e-05
Otu004695	7.54794e-14	3.41834e-06
Otu004704	1.45783e-13	0.000120359
Otu004707	9.30286e-14	0.000364977
Otu004713	8.86869e-14	0.00020565
Otu004716	2.18291e-13	0.000376206
Otu004719	9.18295e-14	0.000156998
Otu004726	0.000173957	3.29039e-05
Otu004734	6.39771e-14	0.000231509
Otu004739	0.000110465	6.13344e-12
Otu004764	4.27831e-13	0.000367022
Otu004806	6.31008e-14	0.000202206
Otu004831	1.81942e-13	3.41834e-06
Otu004847	1.51607e-05	3.24534e-16
Otu004853	0.00031438	2.085e-10
Otu004876	2.61848e-06	2.24651e-16
Otu004881	6.17234e-13	3.41834e-06
Otu004897	4.32452e-05	4.07061e-13
Otu004902	2.61848e-06	3.12641e-16
Otu004922	7.64221e-14	2.276e-05
Otu004956	1.60953e-05	2.55317e-05
Otu004980	0.00052931	8.25963e-12
Otu004985	5.53284e-05	8.24861e-12
Otu004988	0.000328283	1.25061e-11
Otu004989	4.55399e-13	3.41834e-06
Otu004996	5.17722e-13	9.65774e-05
Otu005001	3.85578e-13	0.000205661
Otu005027	3.9756e-06	7.45551e-16
Otu005029	1.35793e-05	3.41834e-06
Otu005040	9.4394e-05	2.18268e-12
Otu005065	9.26541e-05	1.54711e-12
Otu005076	1.49367e-13	0.000343246
Otu005080	1.79214e-13	3.41833e-06
Otu005082	1.46375e-13	9.64602e-05
Otu005092	3.9756e-06	7.45551e-16
Otu005166	2.62017e-06	1.35154e-15
Otu005204	3.57341e-13	0.000252188
Otu005215	2.61848e-06	2.24651e-16
Otu005223	6.42509e-14	6.54063e-05
Otu005232	6.17234e-13	3.41834e-06
Otu005244	3.77632e-14	2.22354e-05
Otu005270	1.77466e-05	5.41288e-05
Otu005282	2.61848e-06	2.24651e-16
Otu005283	1.68147e-13	3.41833e-06
Otu005307	2.62017e-06	1.35154e-15
Otu005315	5.3663e-06	1.47597e-14
Otu005331	2.48932e-14	7.92295e-05
Otu005337	8.47119e-05	8.68739e-11
Otu005342	3.44827e-14	0.000159236
Otu005354	3.9874e-15	0.000149014
Otu005370	0.000282432	4.61573e-12
Otu005379	3.8824e-13	0.000273511
Otu005389	3.89205e-05	1.75311e-14
Otu005395	0.000221601	1.6653e-13
Otu005422	3.0642e-05	1.57941e-17
Otu005428	7.99248e-05	8.35054e-16
Otu005436	5.47371e-14	0.000124945
Otu005437	5.43673e-14	6.23676e-05
Otu005467	1.59024e-12	9.76997e-05
Otu005471	2.62017e-06	1.35154e-15
Otu005496	3.55451e-13	0.000218885
Otu005502	3.43365e-06	5.66601e-16
Otu005532	3.43365e-06	5.66601e-16
Otu005550	3.56566e-06	1.52293e-15
Otu005552	2.61847e-06	3.57763e-16
Otu005555	2.61848e-06	2.24651e-16
Otu005559	7.3863e-05	2.82585e-11
Otu005570	1.92922e-13	3.41834e-06
Otu005571	3.81679e-13	0.000238337
Otu005588	1.87683e-13	0.000216669
Otu005615	0.000251796	1.96629e-13
Otu005628	1.96744e-13	0.000186853
Otu005645	7.10078e-05	1.55389e-11
Otu005647	2.61847e-06	3.57763e-16
Otu005657	6.17234e-13	3.41834e-06
Otu005662	8.58109e-05	2.75026e-12
Otu005676	6.80843e-05	3.67766e-16
Otu005685	2.25677e-14	7.0552e-05
Otu005690	2.35049e-13	0.00010889
Otu005695	0.000189515	8.3931e-13
Otu005766	9.2008e-06	5.68855e-05
Otu005820	3.14187e-05	4.79834e-12
Otu005823	4.4092e-14	0.000169299
Otu005833	2.7152e-14	6.98336e-05
Otu005837	6.17234e-13	3.41834e-06
Otu005858	3.60877e-14	7.67311e-05
Otu005868	3.56565e-06	5.46434e-05
Otu005881	6.51609e-05	7.74793e-12
Otu005900	4.19037e-13	0.00024138
Otu005914	2.61848e-06	2.24651e-16
Otu005936	6.55254e-05	2.778e-11
Otu005959	2.61847e-06	3.57763e-16
Otu005966	7.54794e-14	3.41834e-06
Otu006003	3.00371e-14	9.51145e-05
Otu006011	0.000219345	2.52825e-13
Otu006023	3.22221e-05	4.32834e-05
Otu006032	6.92265e-14	3.59337e-06
Otu006039	3.14992e-18	3.41834e-06
Otu006068	3.01538e-05	2.26028e-11
Otu006099	0.000165414	1.72076e-10
Otu006118	5.48826e-13	0.000374874
Otu006127	2.61848e-06	2.24651e-16
Otu006135	6.70525e-05	4.82356e-16
Otu006150	4.79573e-14	0.000191041
Otu006170	4.95454e-14	0.000199525
Otu006194	5.79609e-05	5.81829e-12
Otu006206	2.20006e-05	1.43986e-12
Otu006225	0.000157373	1.76e-10
Otu006252	1.68147e-13	3.41833e-06
Otu006271	5.10457e-13	5.60893e-05
Otu006277	0.000306373	1.40758e-10
Otu006327	9.50928e-14	0.000149278
Otu006332	4.99681e-14	0.000209346
Otu006336	2.43527e-05	9.97955e-12
Otu006345	4.12313e-14	0.000145269
Otu006375	3.28082e-14	8.59249e-05
Otu006424	8.76427e-14	0.000167315
Otu006444	5.0684e-05	9.84361e-12
Otu006447	1.95549e-05	2.0979e-12
Otu006450	9.7697e-15	9.4266e-06
Otu006471	3.76416e-13	5.55662e-05
Otu006488	5.20081e-05	5.28628e-17
Otu006500	5.23695e-06	3.77589e-05
Otu006508	8.76427e-14	0.000167315
Otu006534	2.73088e-06	2.82549e-16
Otu006559	2.61848e-06	2.24651e-16
Otu006622	3.47449e-14	0.000157811
Otu006629	8.865e-14	7.26887e-05
Otu006642	3.77359e-14	0.000102589
Otu006664	4.47878e-05	4.04783e-13
Otu006666	6.03894e-13	0.000383584
Otu006683	9.52363e-14	0.000129222
Otu006684	9.85421e-14	0.000194158
Otu006694	4.7714e-05	1.086e-12
Otu006715	4.55399e-13	3.41834e-06
Otu006716	7.54794e-14	3.41834e-06
Otu006717	0.000171328	9.35732e-11
Otu006742	1.37521e-13	0.000173245
Otu006837	3.87766e-13	4.10836e-05
Otu006854	9.98134e-14	6.75341e-05
Otu006866	1.56014e-05	6.85529e-17
Otu006899	3.55298e-05	2.97484e-05
Otu006904	1.95134e-13	1.67061e-05
Otu006961	1.28363e-13	5.5853e-05
Otu006988	1.18152e-13	0.000122579
Otu006994	2.61848e-06	3.12641e-16
Otu007015	5.31491e-05	5.78743e-11
Otu007045	0.000149945	2.86027e-10
Otu007056	1.75202e-13	2.05075e-05
Otu007061	9.98134e-14	6.75341e-05
Otu007071	3.47104e-05	1.58602e-12
Otu007073	2.61848e-06	2.24651e-16
Otu007096	2.8866e-13	4.84518e-05
Otu007117	4.17855e-05	4.15213e-13
Otu007153	6.92265e-14	3.59337e-06
Otu007161	6.92265e-14	3.59337e-06
Otu007163	6.17234e-13	3.41834e-06
Otu007165	1.08884e-13	7.8631e-05
Otu007181	3.14992e-18	3.41834e-06
Otu007200	3.44925e-05	1.049e-11
Otu007202	5.45711e-13	6.4194e-05
Otu007221	1.40532e-13	0.000100621
Otu007241	8.72008e-14	6.70157e-05
Otu007259	8.33244e-05	1.89666e-12
Otu007310	1.22731e-13	0.000130014
Otu007325	7.85543e-06	4.01486e-05
Otu007356	2.61848e-06	2.24651e-16
Otu007359	1.22731e-13	0.000130014
Otu007367	1.22731e-13	0.000130014
Otu007441	2.61848e-06	3.12641e-16
Otu007473	4.55399e-13	3.41834e-06
Otu007485	2.61848e-06	2.24651e-16
Otu007510	1.09005e-13	5.83351e-05
Otu007526	1.31448e-13	9.31113e-05
Otu007536	1.82033e-13	0.000247334
Otu007557	1.1766e-13	3.01699e-05
Otu007562	1.60207e-13	0.000136101
Otu007582	1.31983e-13	8.628e-05
Otu007673	1.72768e-13	3.41834e-06
Otu007686	5.3663e-06	1.47597e-14
Otu007769	1.70367e-13	3.41834e-06
Otu007771	2.32317e-05	1.32222e-15
Otu007825	2.61847e-06	3.57763e-16
Otu007863	4.14454e-14	2.3919e-05
Otu007869	2.14061e-14	3.0106e-05
Otu007884	0.000113269	1.16403e-11
Otu007908	2.97325e-05	6.25106e-16
Otu008006	5.3663e-06	8.4495e-06
Otu008017	1.55962e-13	0.00011913
Otu008046	1.55962e-13	0.00011913
Otu008053	3.79728e-05	1.24548e-11
Otu008059	2.0993e-05	1.32156e-15
Otu008078	2.61848e-06	2.24651e-16
Otu008112	5.3663e-06	1.47597e-14
Otu008116	1.59386e-14	5.66726e-05
Otu008131	2.31666e-05	9.90563e-16
Otu008134	3.15789e-05	1.03054e-11
Otu008140	4.42453e-14	3.41834e-06
Otu008162	2.14061e-14	3.0106e-05
Otu008167	1.42916e-13	0.000100094
Otu008185	2.56881e-05	1.11383e-11
Otu008241	3.01776e-05	1.03049e-11
Otu008246	3.42044e-13	4.44043e-05
Otu008256	1.49565e-05	1.85886e-13
Otu008259	7.12571e-14	1.18358e-05
Otu008272	3.62035e-05	4.52434e-12
Otu008284	9.90271e-06	2.4556e-15
Otu008311	3.22879e-05	1.15081e-11
Otu008320	6.41486e-05	4.70068e-11
Otu008401	3.22879e-05	1.15081e-11
Otu008419	7.85821e-15	3.3337e-05
Otu008459	3.06365e-05	1.14159e-11
Otu008521	1.60626e-13	0.000119191
Otu008569	1.39947e-13	9.50999e-05
Otu008605	6.92265e-14	3.59337e-06
Otu008639	1.76988e-05	6.10419e-15
Otu008746	3.39795e-05	2.91676e-15
Otu008762	1.96113e-13	0.000210204
Otu008787	1.70367e-13	3.41834e-06
Otu008791	1.81942e-13	3.41834e-06
Otu008793	2.14483e-05	2.63585e-11
Otu008815	1.37409e-13	9.01036e-05
Otu008837	2.85064e-05	2.2621e-15
Otu008840	1.30894e-05	1.11775e-15
Otu008857	8.38295e-05	4.77712e-13
Otu008896	3.08996e-05	1.20517e-11
Otu008943	2.61848e-06	2.24651e-16
Otu008962	3.48175e-13	3.99415e-05
Otu009098	3.86293e-13	3.81955e-05
Otu009102	3.48175e-13	3.99415e-05
Otu009116	2.4608e-05	3.41834e-06
Otu009130	1.01093e-14	2.43637e-05
Otu009136	3.14992e-18	3.41834e-06
Otu009161	1.01093e-14	2.43637e-05
Otu009170	9.94618e-06	1.47456e-05
Otu009274	6.17234e-13	3.41834e-06
Otu009297	3.56565e-06	3.59337e-06
Otu009335	4.38402e-06	1.10962e-15
Otu009341	4.92141e-13	4.31537e-05
Otu009360	2.61848e-06	2.24651e-16
Otu009365	2.34113e-13	8.80424e-05
Otu009415	2.91333e-05	1.20276e-11
Otu009434	2.48315e-05	6.82889e-06
Otu009451	1.04718e-05	1.12172e-17
Otu009454	3.81118e-13	4.22804e-05
Otu009541	2.0426e-13	3.99443e-05
Otu009555	0.000120928	1.78356e-12
Otu009617	3.14992e-18	3.41834e-06
Otu009655	6.92265e-14	3.59337e-06
Otu009732	1.68147e-13	3.41833e-06
Otu009744	1.73033e-13	1.0255e-05
Otu009824	2.30241e-05	1.29645e-10
Otu009848	1.22603e-13	7.00973e-05
Otu009885	3.76237e-14	2.25753e-05
Otu009908	2.61848e-06	3.12641e-16
Otu009920	3.9756e-06	7.45551e-16
Otu009929	2.81372e-16	3.9407e-06
Otu009932	3.79321e-13	3.95078e-05
Otu010024	5.23931e-06	3.41834e-06
Otu010091	2.18366e-05	2.12579e-12
Otu010108	2.34022e-05	1.35922e-12
Otu010144	7.92163e-14	0.00015172
Otu010146	1.83025e-13	0.000131889
Otu010168	1.34038e-05	1.53669e-05
Otu010212	2.61848e-06	3.12641e-16
Otu010270	2.61848e-06	2.24651e-16
Otu010283	1.99643e-05	9.5459e-12
Otu010420	7.54794e-14	3.41834e-06
Otu010493	2.02784e-05	1.95022e-12
Otu010501	2.60254e-14	2.00777e-05
Otu010550	1.03924e-12	2.99436e-05
Otu010582	2.61848e-06	2.24651e-16
Otu010664	2.60254e-14	2.00777e-05
Otu010781	6.16825e-05	4.33273e-12
Otu010797	1.43767e-14	2.99661e-05
Otu010817	4.38402e-06	1.10962e-15
Otu010838	2.61848e-06	3.12641e-16
Otu010870	1.70792e-05	2.74124e-13
Otu010915	1.85203e-05	9.56084e-12
Otu010952	1.85203e-05	9.56084e-12
Otu010970	2.39249e-13	5.75473e-05
Otu011028	2.30852e-05	1.12723e-16
Otu011048	2.16908e-14	9.8606e-06
Otu011080	2.58074e-14	1.72366e-05
Otu011096	1.85521e-05	9.49588e-12
Otu011099	2.61848e-06	3.12641e-16
Otu011103	6.17234e-13	3.41834e-06
Otu011112	1.70367e-13	3.41834e-06
Otu011182	3.63634e-05	8.86099e-06
Otu011183	2.61847e-06	3.57763e-16
Otu011200	4.55399e-13	3.41834e-06
Otu011362	1.27737e-05	7.38849e-13
Otu011408	3.14992e-18	3.41834e-06
Otu011426	1.98174e-05	2.7126e-10
Otu011488	4.42453e-14	3.41834e-06
Otu011518	1.17397e-14	3.65687e-05
Otu011534	6.17234e-13	3.41834e-06
Otu011561	4.04101e-05	8.94917e-13
Otu011681	1.11611e-05	4.12783e-16
Otu011797	1.91122e-05	1.08279e-11
Otu011823	5.65137e-05	3.0757e-12
Otu011825	1.41083e-13	3.24214e-05
Otu011846	4.29915e-15	7.61872e-06
Otu011893	1.16203e-13	4.66729e-05
Otu011898	2.01544e-05	6.46676e-11
Otu011902	2.03223e-05	1.16441e-11
Otu011906	1.70792e-05	2.74124e-13
Otu011985	9.90271e-06	2.4556e-15
Otu012027	4.04101e-05	8.94917e-13
Otu012028	2.61848e-06	3.12641e-16
Otu012032	8.03153e-05	2.17007e-12
Otu012039	3.43117e-14	2.27041e-05
Otu012070	1.72768e-13	3.41834e-06
Otu012073	5.45441e-14	2.9536e-05
Otu012133	5.96878e-05	1.17517e-12
Otu012249	1.95549e-05	2.0979e-12
Otu012252	1.87059e-14	2.72581e-05
Otu012268	1.21768e-14	2.16872e-05
Otu012289	6.41839e-06	1.08498e-16
Otu012347	1.74745e-05	3.17044e-13
Otu012514	2.91854e-13	1.48087e-05
Otu012578	5.13425e-05	1.05459e-11
