## Supplementary material for "Tardigrade community microbiomes in North American orchards include putative endosymbionts and plant pathogens": Table S9

### Sheet: Sheet1
Contrast	Taxa Level	Differentially Abundant	Differentially Variable
1	Phylum	Proteobacteria, Actinobacteriota, Firmicutes, Acidobacteriota, Bacteroidota, Abditibacteriota, Verrucomicrobiota, Spirochaetota, Bacteria unclassified, Armatimonadota, Gemmatimonadota,Archaea Euryarchaeota, Bdellovibrionota	Proteobacteria, Actinobacteriota, Firmicutes, Acidobacteriota, Bacteroidota, Abditibacteriota, Verrucomicrobiota, Spirochaetota, Bacteria unclassified, Armatimonadota, Gemmatimonadota, Archaea Euryarchaeota, Bdellovibrionota
2	Phylum	Firmicutes, Bacteroidota, Verrucomicrobiota, Bacteria unclassified, Bdellovibrionota	Firmicutes, Bacteroidota, Verrucomicrobiota, Bacteria unclassified, Bdellovibrionota
3	Phylum	Actinobacteriota, Firmicutes, Acidobacteriota, Bacteroidota, unknown unknown unclassified, Abditibacteriota, Verrucomicrobiota, Campilobacterota, Spirochaetota, Armatimonadota, Archaea Crenarchaeota, Fusobacteriota, Gemmatimonadota, Archaea Euryarchaeota, Bdellovibrionota, Nitrospirota, Eukaryota Basidiomycota	Actinobacteriota, Firmicutes, Acidobacteriota, Bacteroidota, unknown unknown unclassified, Abditibacteriota, Verrucomicrobiota, Campilobacterota, Spirochaetota, Armatimonadota, Archaea Crenarchaeota, Fusobacteriota, Gemmatimonadota, Archaea Euryarchaeota, Bdellovibrionota, Nitrospirota, Eukaryota Basidiomycota
4	Phylum	Proteobacteria, Actinobacteriota	0
1	Genus	Proteobacteria Alphaproteobacteria Rhizobiales Xanthobacteraceae Bradyrhizobium, Proteobacteria Gammaproteobacteria Enterobacterales Enterobacteriaceae Enterobacteriaceae unclassified, Proteobacteria Gammaproteobacteria Pseudomonadales Pseudomonadaceae Pseudomonas, Actinobacteriota Actinobacteria Micrococcales Micrococcaceae Micrococcus, Proteobacteria Gammaproteobacteria Pseudomonadales Moraxell…	Proteobacteria Alphaproteobacteria Rhizobiales Xanthobacteraceae Bradyrhizobium, Proteobacteria Gammaproteobacteria Enterobacterales Enterobacteriaceae Enterobacteriaceae unclassified, Proteobacteria Gammaproteobacteria Pseudomonadales Pseudomonadaceae Pseudomonas, Actinobacteriota Actinobacteria Micrococcales Micrococcaceae Micrococcus, Proteobacteria Gammaproteobacteria Pseudomonadales Moraxell…
2	Genus	Bacteroidota Bacteroidia Chitinophagales Chitinophagaceae Ferruginibacter, Bacteroidota Bacteroidia Chitinophagales Chitinophagaceae Flavisolibacter, Actinobacteriota Actinobacteria Micromonosporales Micromonosporaceae Micromonosporaceae unclassified, Proteobacteria Alphaproteobacteria Rhizobiales Beijerinckiaceae Psychroglaciecola, Firmicutes Clostridia Peptostreptococcales-Tissierellales Peptos…	Bacteroidota Bacteroidia Chitinophagales Chitinophagaceae Ferruginibacter, Bacteroidota Bacteroidia Chitinophagales Chitinophagaceae Flavisolibacter, Actinobacteriota Actinobacteria Micromonosporales Micromonosporaceae Micromonosporaceae unclassified, Proteobacteria Alphaproteobacteria Rhizobiales Beijerinckiaceae Psychroglaciecola, Firmicutes Clostridia Peptostreptococcales-Tissierellales Peptos…
3	Genus	Proteobacteria Alphaproteobacteria Rhizobiales Xanthobacteraceae Bradyrhizobium, Proteobacteria Gammaproteobacteria Enterobacterales Enterobacteriaceae Enterobacteriaceae unclassified, Proteobacteria Gammaproteobacteria Pseudomonadales Pseudomonadaceae Pseudomonas, Actinobacteriota Actinobacteria Micrococcales Micrococcaceae Micrococcus, Firmicutes Bacilli Lactobacillales Listeriaceae Listeria, F…	Proteobacteria Alphaproteobacteria Rhizobiales Xanthobacteraceae Bradyrhizobium, Proteobacteria Gammaproteobacteria Enterobacterales Enterobacteriaceae Enterobacteriaceae unclassified, Proteobacteria Gammaproteobacteria Pseudomonadales Pseudomonadaceae Pseudomonas, Actinobacteriota Actinobacteria Micrococcales Micrococcaceae Micrococcus, Firmicutes Bacilli Lactobacillales Listeriaceae Listeria, F…
4	Genus	Proteobacteria Gammaproteobacteria Enterobacterales Enterobacteriaceae Enterobacteriaceae unclassified, Proteobacteria Gammaproteobacteria Pseudomonadales Pseudomonadaceae Pseudomonas, Actinobacteriota Actinobacteria Micrococcales Micrococcaceae Micrococcus, Proteobacteria Gammaproteobacteria Pseudomonadales Moraxellaceae Enhydrobacter, Actinobacteriota Actinobacteria Micrococcales Brevibacteriac…	Proteobacteria Gammaproteobacteria Enterobacterales Enterobacteriaceae Enterobacteriaceae unclassified, Proteobacteria Gammaproteobacteria Pseudomonadales Pseudomonadaceae Pseudomonas, Actinobacteriota Actinobacteria Micrococcales Micrococcaceae Micrococcus, Proteobacteria Gammaproteobacteria Pseudomonadales Moraxellaceae Enhydrobacter, Actinobacteriota Actinobacteria Micrococcales Brevibacteriac…
1	OTU	Otu000001, Otu000002, Otu000004, Otu000008, Otu000031, Otu000033, Otu000036, Otu000047, Otu000086, Otu000092, Otu000117, Otu000128, Otu000188, Otu000204, Otu000205, Otu000225, Otu000235, Otu000383, Otu002295	Otu000016, Otu000025, Otu000056, Otu000188, Otu000204, Otu000235, Otu001137
2	OTU	Otu000016, Otu000108, Otu000802	0
3	OTU	Otu000001, Otu000002, Otu000004, Otu000008, Otu000010, Otu000013, Otu000016, Otu000018, Otu000019, Otu000020, Otu000022, Otu000025, Otu000028, Otu000029, Otu000031, Otu000033, Otu000036, Otu000037, Otu000040, Otu000042, Otu000043, Otu000044, Otu000046, Otu000049, Otu000050, Otu000052, Otu000053, Otu000056, Otu000057, Otu000058, Otu000059, Otu000062, Otu000065, Otu000070, Otu000074, Otu000075, Otu…	Otu000001, Otu000002, Otu000004, Otu000008, Otu000010, Otu000013, Otu000016, Otu000019, Otu000020, Otu000022, Otu000025, Otu000028, Otu000029, Otu000031, Otu000033, Otu000036, Otu000037, Otu000040, Otu000043, Otu000044, Otu000045, Otu000050, Otu000051, Otu000053, Otu000056, Otu000057, Otu000062, Otu000071, Otu000075, Otu000078, Otu000086, Otu000087, Otu000088, Otu000090, Otu000092, Otu000095, Otu…
4	OTU	Otu000002, Otu000004, Otu000008, Otu000012, Otu000016, Otu000022, Otu000050, Otu000052, Otu000056, Otu000095, Otu000110, Otu000144, Otu000153, Otu000180, Otu000183, Otu000188, Otu000212, Otu000236, Otu000238, Otu000261, Otu000469, Otu000626, Otu000757, Otu000855, Otu001142, Otu002217	Otu000056
