## Supplementary material for "Tardigrade community microbiomes in North American orchards include putative endosymbionts and plant pathogens": Table S10

### Sheet: Sheet1
Contrast	Contrast level	Proteobacteria	Bacteroidota	Actinobacteriota	Firmicutes	Acidobacteriota	Verrucomicrobiota	Myxococcota	Abditibacteriota	Planctomycetota	Cyanobacteria
1	Location 1	0.630224	0.126783	0.0533582	0.122184	0.00828157	0.00523716	0.00483044	9.5056e-06	0.00299242	0.00149123
1	Location 2	0.404573	0.195834	0.103821	0.217183	0.0103909	1.45756e-05	0.00320754	0.000622167	0.00731269	0.0129367
1	Location 3	0.413523	0.215787	0.0790729	0.181471	4.35258e-05	0.0109544	7.1494e-12	0.00486176	0.0200155	0.0030892
1	Location 4	0.437163	0.172987	0.106305	0.198739	0.00763944	0.00728129	0.00989699	5.27791e-06	0.0055335	0.00142694
1	Location 5	0.510408	0.143067	0.0609062	0.215448	0.0253916	0.0076914	2.17013e-12	8.5088e-06	0.0163939	0.000137891
1	Location 6	0.360435	0.247949	0.10555	0.21088	0.00656297	0.0108787	0.00140467	0.000901194	0.00346232	0.00146701
2	Lichen	0.399021	0.235021	0.119064	0.181626	0.00825801	1.1571e-05	0.000416041	0.00114254	0.00641169	0.0169653
2	Moss	0.282364	0.110673	0.122741	0.406405	0.0293517	0.00139864	9.09613e-11	2.27261e-05	0.00453527	0.00119154
3	Tardigrade	0.382948	0.0998499	0.203757	0.205216	0.017351	0.00214901	0.0063404	4.48356e-05	0.0100585	0.0122621
3	Substrate	0.342907	0.239395	0.124334	0.000212381	0.0549823	0.0555839	0.025284	0.0284114	0.0208798	0.0202014
4	2019	0.630224	0.126783	0.0533582	0.122184	0.00828157	0.0052379	0.00483044	7.70754e-06	0.00299242	0.00149123
4	2020	0.388682	0.107205	0.1999	0.191995	0.0180585	0.000437745	0.00785167	5.66731e-05	0.00949704	0.0138369
