## Supplementary material for "Tardigrade community microbiomes in North American orchards include putative endosymbionts and plant pathogens": Table S11

### Sheet: Sheet1
Contrast	Contrast level	Enterobacteriaceae (unclassified)	Pseudomonas	Bradyrhizobium	Comamonadaceae (unclassified)	Chitinophagaceae (unclassified)	Sphingomonas	Hymenobacter	Chthoniobacter	Sphingomonadaceae (unclassified)	Listeria
1	Location 1	0.101259	0.195836	0.10622	0.0441158	0.0154567	0.00693586	9.40783e-05	0.00237659	0.000857596	0.00971816
1	Location 2	0.0957389	0.0479305	0.0693657	0.0156028	0.024362	0.00310202	0.00160631	5.16395e-12	0.012829	0.0197581
1	Location 3	0.0168783	0.0194007	0.198265	0.0172644	0.0534391	0.00867634	0.0319053	7.07143e-06	0.00311727	0.0139138
1	Location 4	0.0301515	0.0216561	0.075691	0.0200482	0.0216262	0.0140158	0.0208864	0.00546225	0.0110903	0.0186988
1	Location 5	0.0951397	0.0744673	0.0882129	0.00743523	0.0366504	0.0191952	0.0189516	0.0054045	0.0227594	0.00228797
1	Location 6	0.00947848	0.0298795	0.0473524	0.0299729	0.0527425	0.00241181	0.00996263	3.32437e-05	0.00189532	0.0120666
2	Lichen	0.0982318	0.0479931	0.0482869	0.0133665	0.0282227	0.00361517	0.00197618	3.23902e-14	0.0169706	0.0231982
2	Moss	0.0104918	0.0121978	0.0307423	0.0224726	0.0112626	0.0285218	0.00199577	2.2726e-05	0.00232722	0.14204
3	Taridgrade	0.00221498	0.0265593	0.0937292	0.00323432	0.00668355	0.0121708	0.00327935	2.82496e-05	0.00260725	0.0102139
3	Substrate	2.56562e-05	0.000506344	0.000712888	0.0314477	0.0296953	0.0329189	0.0307053	0.0362355	0.0326403	1.78841e-05
4	2019	0.101259	0.195836	0.10622	0.0441158	0.0154567	0.00693586	9.40783e-05	0.00237687	0.000857596	0.00971816
4	2020	0.000617576	0.02951	0.0934141	0.00167849	0.00626085	0.0130096	0.00167832	2.73817e-05	0.00255318	0.00905111
